# Disease Severity Across Psychiatric Disorders Is Linked to Pro-Inflammatory Cytokines

**DOI:** 10.1101/2025.03.28.645923

**Authors:** Pierre Solomon, Monika Budde, Mojtaba Oraki Kohshour, Kristina Adorjan, Maria Heilbronner, Alba Navarro-Flores, Sergi Papiol, Daniela Reich-Erkelenz, Eva C. Schulte, Fanny Senner, Thomas Vogl, Lalit Kaurani, Dennis M. Krüger, Farahnaz Sananbenesi, Tonatiuh Pena, Susanne Burkhardt, Anna-Lena Schütz, Ion-George Anghelescu, Volker Arolt, Bernhardt T. Baune, Udo Dannlowski, Detlef E. Dietrich, Andreas J. Fallgatter, Christian Figge, Georg Juckel, Carsten Konrad, Fabian U. Lang, Jens Reimer, Eva Z. Reininghaus, Max Schmauß, Carsten Spitzer, Jens Wiltfang, Jörg Zimmermann, André Fischer, Peter Falkai, Thomas G. Schulze, Urs Heilbronner, Jeremie Poschmann

## Abstract

**Importance:** Numerous studies indicate that the traditional categorical classification of severe mental disorders (SMD), such as schizophrenia, bipolar disorders, and major depressive disorders, does not align with the underlying biology of those disorders as they frequently overlap in terms of symptoms and risk factors.

**Objective:** This study aimed to identify transdiagnostic patient clusters based on disease severity and explore the underlying biological mechanisms independently of the traditional categorical classification.

**Design:** We utilized data from 443 participants diagnosed with SMD of the PsyCourse Study, a longitudinal study with deep phenotyping across up to four visits. We performed longitudinal clustering to group patients based on symptom trajectories and cognitive performance. The resulting clusters were compared on cross-sectional variables, including independent measures of severity as well as polygenic risk scores, serum protein quantification, miRNA expression, and DNA methylation.

**Results:** We identified two distinct clusters of patients that exhibited marked differences in illness severity but did not differ significantly in age, sex, or diagnostic proportions. We found 19 serum proteins significantly dysregulated between the two clusters. Functional enrichment pointed to a convergence of immune system dysregulation and neurodevelopmental processes.

**Conclusion:** The observed differences in serum protein expression suggest that disease severity is associated with the convergence of immune system dysregulation and neurodevelopmental alterations, particularly involving pathways related to inflammation and brain plasticity. The identification of pro-inflammatory proteins among the differentially expressed markers underscores the potential role of systemic inflammation in the pathophysiology of SMD. These results highlight the importance of considering illness severity as a core dimension in psychiatric research and clinical practice and suggest that targeting immune-related mechanisms may offer promising new therapeutic avenues for patients with SMD.

**Key points:** 

**Question:** Can analyzing symptom trajectories and cognitive profiles across diagnostic categories reveal clinically relevant subgroups in severe mental disorders?

**Findings:** In this longitudinal study of 443 individuals with severe mental disorders, two distinct clusters emerged, differing significantly in illness severity, with the more severe group displaying elevated pro-inflammatory serum proteins, suggesting an association between disease severity and inflammation.

**Meaning:** These findings suggest that transdiagnostic clustering clarifies shared mechanisms, underscores the importance of inflammation in severe mental disorders, and highlights a promising avenue for novel therapeutic approaches.
