## Supplementary Table I for "Disease Severity Across Psychiatric Disorders Is Linked to Pro-Inflammatory Cytokines"

### Sheet: Feuil1
Diagnosis	Low Severity (Male)	Low Severity (Female)	High Severity (Male)	High Severity (Female)	X² statistic	X² p-value	X² adjusted p-value (BH)
Bipolar-I Disorder	26(5,87%)	24(5,42%)	20(4,51%)	24(5,42%)	0.0376115	0.846225	1
Bipolar-II Disorder	25(5,64%)	33(7,45%)	34(7,67%)	40(9,03%)	0	1	1
Major Depressive Disorder	28(6,32%)	24(5,42%)	24(5,42%)	43(9,71%)	1.67254e-31	1	1
Schizophrenia	20(4,51%)	25(5,64%)	19(4,29%)	19(4,29%)	0.317942	0.572847	1
Schizoaffective Disorder	24(5,42%)	28(6,32%)	27(6,09%)	20(4,51%)	1.26588	0.260542	1
