## Supplementary Table II for "Disease Severity Across Psychiatric Disorders Is Linked to Pro-Inflammatory Cytokines"

### Sheet: Sheet 1
variable	disorders	n	percentage of Y	statistic	p	df	method	p.signif	p.adj	p.adj.signif
v1_ang_pec	Angina pectoris	439	A: 1.3%; B: 1.0%	1.14035e-30	1	1	Chi-square test	ns	1	ns
v1_asthma	Asthma	438	A: 8.6%; B: 8.3%	5.05393e-31	1	1	Chi-square test	ns	1	ns
v1_copd	COPD/chronic Bronchitis	439	A: 6.4%; B: 6.3%	0	1	1	Chi-square test	ns	1	ns
v1_kid_fail	Kidney failure	436	A: 1.3%; B: 1.5%	5.33059e-31	1	1	Chi-square test	ns	1	ns
v1_parkinson	Parkinson syndrome	431	A: 1.3%; B: 1.0%	1.424e-28	1	1	Chi-square test	ns	1	ns
v1_stom_ulc	Stomach ulcer	435	A: 2.1%; B: 2.5%	2.68649e-31	1	1	Chi-square test	ns	1	ns
v1_stroke	Stroke	439	A: 0.9%; B: 1.0%	5.89796e-31	1	1	Chi-square test	ns	1	ns
v1_hyperthy	Hyperthyroidism	425	A: 19.1%; B: 18.5%	0.00133668	0.971	1	Chi-square test	ns	0.971	ns
v1_hypothy	Hypothyroidism	425	A: 19.1%; B: 18.5%	0.00133668	0.971	1	Chi-square test	ns	0.971	ns
v1_migraine	Migraine	431	A: 10.1%; B: 11.8%	0.150655	0.698	1	Chi-square test	ns	0.698	ns
v1_heart_att	Heart attack	439	A: 2.6%; B: 1.5%	0.238242	0.625	1	Chi-square test	ns	0.625	ns
v1_allerg	Allergies	434	A: 42.9%; B: 38.9%	0.540293	0.462	1	Chi-square test	ns	0.462	ns
v1_cancer	Cancer	435	A: 4.3%; B: 6.4%	0.611025	0.434	1	Chi-square test	ns	0.434	ns
v1_neuroder	Neurodermatitis	433	A: 6.1%; B: 8.9%	0.896625	0.344	1	Chi-square test	ns	0.344	ns
v1_psoriasis	Psoriasis	433	A: 6.1%; B: 8.9%	0.896625	0.344	1	Chi-square test	ns	0.344	ns
v1_stone	Kidney-/Gallstone	435	A: 5.6%; B: 8.4%	0.94995	0.33	1	Chi-square test	ns	0.33	ns
v1_epilepsy	Epilepsy	431	A: 2.2%; B: 4.4%	1.03954	0.308	1	Chi-square test	ns	0.308	ns
v1_inf	Infectious disease	424	A: 6.6%; B: 10.2%	1.3128	0.252	1	Chi-square test	ns	0.252	ns
v1_eyear	Disorders of the eyes or ears	438	A: 15.5%; B: 20.5%	1.56194	0.211	1	Chi-square test	ns	0.211	ns
v1_liv_cir_inf	Liver cirrhosis or inflammation	436	A: 0.0%; B: 1.5%	1.59919	0.206	1	Chi-square test	ns	0.206	ns
v1_osteopor	Osteoporosis	430	A: 0.9%; B: 4.0%	3.39694	0.0653	1	Chi-square test	ns	0.0653	ns
v1_chol_trig	Elevated cholesterol or trigliceride levels	433	A: 11.4%; B: 20.1%	5.65655	0.0174	1	Chi-square test	*	0.0174	*
v1_diabetes	Diabetes	433	A: 7.4%; B: 15.2%	5.84756	0.0156	1	Chi-square test	*	0.0156	*
v1_hyperten	Hypertension	439	A: 19.3%; B: 32.0%	8.71072	0.00316	1	Chi-square test	**	0.00316	**
