## Supplementary Table III for "Disease Severity Across Psychiatric Disorders Is Linked to Pro-Inflammatory Cytokines"

### Sheet: Sheet 1
betahat	sebetahat	NegativeProb	PositiveProb	lfsr	svalue	lfdr	qvalue	PosteriorMean	PosteriorSD	logFC	t	P.Value	adj.P.Val
0.0755712	0.0811053	0.0367138	0.156094	0.843906	0.614898	0.807192	0.641971	0.0121764	0.0398406	-0.17386	-2.14363	0.0334324	0.883123
-0.0977917	0.0666797	0.249225	0.0210791	0.750775	0.463531	0.729695	0.454733	-0.0234512	0.0489814	-0.0380802	-0.571092	0.568664	0.912226
0.0173028	0.0717327	0.0535485	0.0780114	0.921989	0.768852	0.86844	0.719751	0.00211528	0.0255991	0.0353087	0.492226	0.623172	0.934043
0.0391839	0.0540002	0.0297882	0.0970662	0.902934	0.745761	0.873146	0.721646	0.00490193	0.0229187	0.0491011	0.909276	0.364445	0.912226
-0.108366	0.0658179	0.302335	0.0179391	0.697665	0.384536	0.679726	0.380676	-0.0304467	0.0545848	0.03041	0.462031	0.644628	0.943549
0.00733136	0.14599	0.0961879	0.101984	0.898016	0.738774	0.801828	0.634803	0.000715042	0.0456104	0.139767	0.957374	0.339689	0.912226
0.090105	0.0426916	0.00789578	0.439863	0.560137	0.257729	0.552241	0.259294	0.0397102	0.0519783	0.00473361	0.110879	0.911838	0.985377
0.136174	0.0897499	0.0264417	0.27653	0.72347	0.41398	0.697029	0.394988	0.0299875	0.0592883	-0.0763977	-0.851229	0.395796	0.912226
0.100108	0.0667501	0.0205447	0.258548	0.741452	0.444454	0.720907	0.440484	0.0246938	0.050114	0.0280194	0.419766	0.675167	0.94782
-0.0409719	0.0868837	0.107754	0.0531367	0.892246	0.719621	0.83911	0.692968	-0.00544721	0.0336366	0.0792209	0.911805	0.363116	0.912226
-0.119469	0.0806016	0.265383	0.0245988	0.734617	0.431951	0.710019	0.425191	-0.0273682	0.0552904	0.00268141	0.0332674	0.973499	0.993524
0.043259	0.0580246	0.0312928	0.105029	0.894971	0.730001	0.863678	0.716918	0.0057466	0.0254289	0.0357895	0.616798	0.538163	0.912226
0.0590476	0.129487	0.0711777	0.126152	0.873848	0.674319	0.80267	0.637534	0.00657788	0.0447692	0.13419	1.03632	0.301472	0.912226
-0.134001	0.134377	0.182697	0.0530409	0.817303	0.570263	0.764262	0.525314	-0.0164896	0.0541157	0.188357	1.4017	0.162761	0.891014
-0.132722	0.16545	0.161832	0.0680381	0.838168	0.601229	0.770129	0.548202	-0.0124372	0.0545939	-0.0446995	-0.27017	0.787345	0.950317
0.034743	0.0734527	0.0462658	0.0968428	0.903157	0.74744	0.856891	0.711644	0.00453758	0.0285156	0.0721638	0.982452	0.327223	0.912226
0.0914654	0.128781	0.0609374	0.149512	0.850488	0.621273	0.78955	0.60004	0.0107771	0.0479181	0.214208	1.66336	0.0980162	0.891014
-0.0324755	0.108222	0.105839	0.0700685	0.894161	0.727345	0.824093	0.671899	-0.00394324	0.0384562	-0.0562013	-0.519315	0.604192	0.925408
-0.190431	0.0415704	0.99937	4.50055e-06	0.00062998	0.000119601	0.00062548	0.000118749	-0.163367	0.0343909	0.00812788	0.195521	0.84521	0.964454
0.127669	0.0773515	0.0206554	0.311976	0.688024	0.374057	0.667369	0.365732	0.0338058	0.0596818	-0.0244714	-0.316366	0.752098	0.950317
0.19159	0.150119	0.0492149	0.217786	0.782214	0.504178	0.732999	0.464766	0.0229257	0.0623374	0.110776	0.737921	0.461543	0.912226
-0.0282181	0.0662304	0.0859699	0.0437892	0.91403	0.762127	0.870241	0.720694	-0.00348538	0.0248288	-2.06527e-05	-0.000311831	0.999752	0.999752
-0.0560277	0.0477008	0.1445	0.0197979	0.8555	0.634797	0.835702	0.689025	-0.00912517	0.0280583	-0.0125871	-0.263875	0.792184	0.95154
-0.0476279	0.0625801	0.113073	0.0330591	0.886927	0.702234	0.853868	0.709199	-0.00665589	0.0280762	0.0223478	0.357107	0.721439	0.950317
-0.103814	0.0401339	0.694617	0.0034564	0.305383	0.0458525	0.301927	0.0452101	-0.0710427	0.0565069	0.0975883	2.43157	0.016034	0.883123
-0.0586107	0.131534	0.125846	0.0723056	0.874154	0.675388	0.801848	0.635721	-0.00643987	0.0450677	0.220384	1.67549	0.0956101	0.891014
-0.0626447	0.0684423	0.140416	0.0321315	0.859584	0.645798	0.827453	0.679585	-0.00992306	0.034164	-0.0324755	-0.474495	0.635734	0.938448
-0.0683104	0.0915583	0.139297	0.0460342	0.860703	0.650972	0.814669	0.651305	-0.0098586	0.0394843	0.0287827	0.314365	0.753615	0.950317
0.0681803	0.138621	0.0725954	0.131396	0.868604	0.66306	0.796009	0.615504	0.00722549	0.0468511	0.203343	1.4669	0.144185	0.891014
0.0311173	0.176182	0.0965834	0.115805	0.884195	0.694236	0.787612	0.594828	0.00251759	0.0502979	0.111612	0.633503	0.527226	0.912226
0.169276	0.0702876	0.00791595	0.619345	0.380655	0.096903	0.372739	0.095433	0.0823638	0.0763154	-0.0705864	-1.00425	0.316634	0.912226
-0.043075	0.0725534	0.107009	0.0420979	0.892991	0.72035	0.850893	0.704685	-0.00586051	0.029823	0.0724622	0.998743	0.319288	0.912226
0.014539	0.0592026	0.045255	0.0668827	0.933117	0.776789	0.887862	0.729589	0.0015988	0.0201177	0.0973855	1.64495	0.101761	0.891014
-0.0695951	0.122485	0.134038	0.0641743	0.865962	0.661885	0.801788	0.633875	-0.00824622	0.0446313	-0.102497	-0.83681	0.403832	0.912226
-0.0446995	0.0735906	0.109397	0.0422057	0.890603	0.715909	0.848397	0.702619	-0.00613714	0.0304763	-0.10247	-1.39244	0.165543	0.891014
-0.0128751	0.151409	0.105437	0.0957071	0.894563	0.728683	0.798856	0.626101	-0.00121539	0.0465683	-0.0176669	-0.116684	0.907243	0.985377
0.0211523	0.134668	0.0870502	0.105504	0.894496	0.728017	0.807445	0.642842	0.00221494	0.0437594	-0.160736	-1.19357	0.23425	0.891014
0.00473361	0.109113	0.0836122	0.0887219	0.911278	0.757603	0.827666	0.680808	0.000561614	0.0375994	0.0333487	0.305634	0.760244	0.950317
0.0340626	0.112853	0.0719194	0.108014	0.891986	0.71889	0.820067	0.665715	0.004054	0.0396719	-0.0789228	-0.699342	0.48526	0.912226
-0.123807	0.116843	0.190126	0.0457661	0.809874	0.559323	0.764108	0.523017	-0.0176503	0.0525098	0.0690117	0.590637	0.55552	0.912226
0.0873867	0.0677735	0.0244736	0.20682	0.79318	0.521666	0.768706	0.546272	0.0180859	0.0438889	-0.0117221	-0.17296	0.862881	0.972751
0.00412836	0.0786531	0.0663995	0.0719537	0.928046	0.772604	0.861647	0.71597	0.000509187	0.0276477	0.00401214	0.0510106	0.959375	0.993524
-0.071057	0.0604135	0.171648	0.024109	0.828352	0.590294	0.804243	0.639321	-0.0131601	0.0365996	-0.0211203	-0.349596	0.727059	0.950317
0.0452932	0.075268	0.0431838	0.11046	0.88954	0.712072	0.846356	0.701052	0.0062335	0.0310836	-0.0642566	-0.853703	0.394428	0.912226
-0.0869592	0.0428203	0.399829	0.00873263	0.600171	0.28649	0.591438	0.273594	-0.035027	0.0497696	0.0305982	0.714571	0.475819	0.912226
0.189237	0.0830672	0.0117192	0.541302	0.458698	0.1468	0.446979	0.144037	0.073817	0.0805896	0.0965884	1.16277	0.246492	0.894767
0.317574	0.0550476	5.03443e-08	0.999993	6.60603e-06	2.36713e-06	6.55569e-06	2.35028e-06	0.276891	0.0556266	0.110815	2.01307	0.0456278	0.883123
-0.0577187	0.109361	0.125556	0.0608687	0.874444	0.677494	0.813575	0.64798	-0.00726626	0.0410636	-0.0538657	-0.492548	0.622944	0.934043
0.129175	0.0325896	3.83621e-05	0.994002	0.00599844	0.00114255	0.00596008	0.00113379	0.125377	0.0313262	-0.0191557	-0.587787	0.557427	0.912226
-0.189796	0.0845207	0.525481	0.0124648	0.474519	0.1954	0.462054	0.191566	-0.0713898	0.0804413	-0.07238	-0.856359	0.392961	0.912226
0.0298976	0.0864682	0.0577622	0.0969527	0.903047	0.746884	0.845285	0.698933	0.00385937	0.0321306	-0.0786268	-0.909315	0.364425	0.912226
0.164819	0.0726753	0.0100591	0.553058	0.446942	0.12316	0.436883	0.120959	0.0715785	0.0754721	0.0753873	1.03732	0.301009	0.912226
-0.0025319	0.076054	0.0690795	0.0656246	0.930921	0.774934	0.865296	0.717864	-0.000309461	0.026599	-0.0228268	-0.300139	0.764424	0.950317
-0.0246885	0.055587	0.0756241	0.0370884	0.924376	0.771667	0.887288	0.729118	-0.00274669	0.0200308	-0.071057	-1.2783	0.202822	0.891014
0.117917	0.066735	0.0162625	0.345277	0.654723	0.327378	0.63846	0.320294	0.0366514	0.0590887	-0.0136237	-0.204147	0.838474	0.964454
-0.0237316	0.152439	0.110047	0.0922409	0.889953	0.71439	0.797712	0.620938	-0.0022314	0.0469063	0.0311173	0.20413	0.838487	0.964454
0.108264	0.0834852	0.0291703	0.223028	0.776972	0.494745	0.747802	0.48351	0.0215125	0.0504708	0.0168292	0.201583	0.840475	0.964454
-0.0422436	0.0574446	0.103122	0.0312347	0.896878	0.735107	0.865643	0.718805	-0.00554304	0.0249437	-0.00652083	-0.113515	0.909751	0.985377
0.0883421	0.0472219	0.0111427	0.344796	0.655204	0.333683	0.644061	0.332465	0.0306471	0.0491614	0.0250736	0.530974	0.596105	0.923785
-0.0440945	0.117894	0.115662	0.0706146	0.884338	0.696063	0.813723	0.648821	-0.00517196	0.0414817	-0.0665792	-0.56474	0.572968	0.912226
-0.0410935	0.0595251	0.101395	0.0332192	0.898605	0.739965	0.865386	0.718335	-0.00537111	0.025273	-0.0398494	-0.669455	0.504081	0.912226
0.0130088	0.0903344	0.0688603	0.0851465	0.914854	0.764074	0.845993	0.699468	0.00162907	0.0321519	0.129334	1.43172	0.153994	0.891014
-0.0272506	0.119772	0.105315	0.0782264	0.894685	0.729344	0.816459	0.656087	-0.00311133	0.0408787	0.136174	1.13694	0.257104	0.912226
0.0923916	0.0572675	0.0164548	0.276921	0.723079	0.409291	0.706624	0.417064	0.0253748	0.0484475	-0.0400701	-0.699701	0.485036	0.912226
-0.0856714	0.101678	0.156548	0.0470084	0.843452	0.611606	0.796444	0.61771	-0.012312	0.0442906	0.00940157	0.0924638	0.926434	0.993524
0.0898144	0.144352	0.0690477	0.143751	0.856249	0.639022	0.787201	0.593489	0.00938467	0.049327	-0.0974031	-0.674759	0.500713	0.912226
0.23972	0.066684	0.000535772	0.962181	0.0378186	0.009631	0.0372828	0.00950574	0.171447	0.0659617	0.0982398	1.47322	0.142475	0.891014
0.102927	0.0811557	0.0290454	0.215525	0.784475	0.510196	0.75543	0.505795	0.0202965	0.04882	0.0384807	0.474159	0.635973	0.938448
0.0287827	0.107643	0.071346	0.103115	0.896885	0.735727	0.825539	0.67582	0.00348865	0.0380699	0.0937107	0.87057	0.385172	0.912226
0.0599398	0.0487192	0.0193911	0.157131	0.842869	0.609926	0.823478	0.671229	0.010456	0.0302277	0.0452932	0.929677	0.353809	0.912226
0.0181223	0.0782273	0.057893	0.0826061	0.917394	0.766467	0.859501	0.713584	0.00227027	0.0281721	-0.043075	-0.55064	0.582578	0.916255
-0.113817	0.0452374	0.673326	0.00425501	0.326674	0.0712762	0.322419	0.0703779	-0.07366	0.0609492	-0.0122995	-0.271889	0.786025	0.950317
-0.0686731	0.0349384	0.325113	0.00822951	0.674887	0.35756	0.666658	0.360531	-0.0228714	0.038089	0.045601	1.30518	0.193531	0.891014
-0.317552	0.132393	0.48114	0.019862	0.51886	0.235688	0.498998	0.22329	-0.0758677	0.0971398	0.15051	1.13684	0.257146	0.912226
-0.066006	0.0487973	0.182783	0.0177972	0.817217	0.568133	0.79942	0.627103	-0.013045	0.0336619	0.0522504	1.07076	0.285739	0.912226
-0.053351	0.0878227	0.121449	0.0488524	0.878551	0.683608	0.829699	0.683805	-0.0073847	0.0358706	-0.0476279	-0.542318	0.588284	0.916511
0.0822063	0.152189	0.0745247	0.137823	0.862177	0.655926	0.787652	0.596148	0.00804448	0.0495482	0.0861154	0.565846	0.572217	0.912226
0.00940157	0.108758	0.0810513	0.0912378	0.908762	0.755007	0.827711	0.681412	0.0011184	0.0375733	-0.317552	-2.9198	0.00395992	0.883123
-0.0450974	0.0700801	0.109423	0.039493	0.890577	0.715153	0.851084	0.70671	-0.00620603	0.0295456	0.0869438	1.24063	0.216389	0.891014
0.11679	0.0521807	0.00756369	0.539616	0.460384	0.157613	0.45282	0.154684	0.0591272	0.063467	-0.00674795	-0.129319	0.897253	0.985377
-0.0122995	0.0955374	0.0872269	0.0724147	0.912773	0.759636	0.840358	0.694623	-0.00152704	0.0338084	-0.0271372	-0.284048	0.776707	0.950317
0.0346034	0.0887731	0.0571741	0.102069	0.897931	0.737568	0.840757	0.69517	0.00450212	0.0333614	0.139699	1.57366	0.117357	0.891014
0.0380432	0.0909685	0.0571325	0.105899	0.894101	0.725989	0.836969	0.691293	0.00496729	0.0344021	-0.0831978	-0.914578	0.361662	0.912226
0.0466653	0.0599833	0.0315057	0.111403	0.888597	0.708896	0.857091	0.712129	0.00644486	0.0270533	-0.0440646	-0.734613	0.463551	0.912226
-0.0117221	0.0799654	0.0784119	0.0626992	0.921588	0.768377	0.858889	0.713101	-0.00145941	0.0284102	0.19159	2.39591	0.0176257	0.883123
0.0333487	0.105934	0.0684067	0.105892	0.894108	0.72667	0.825702	0.676457	0.00409482	0.0379485	-0.0977917	-0.923136	0.357198	0.912226
-2.06527e-05	0.117075	0.0895167	0.0894959	0.910483	0.756052	0.820987	0.667116	-2.36501e-06	0.039618	0.0776492	0.663245	0.50804	0.912226
-0.17386	0.0972491	0.348445	0.02307	0.651555	0.320832	0.628485	0.313931	-0.0426576	0.0702698	-0.0626447	-0.644167	0.520304	0.912226
0.136339	0.0938788	0.0289551	0.260915	0.739085	0.436217	0.71013	0.429094	0.0279362	0.0583352	0.0760939	0.810555	0.418713	0.912226
0.00450237	0.116021	0.0868207	0.0914103	0.90859	0.753958	0.821769	0.667813	0.000518313	0.0393772	-0.0920085	-0.793035	0.428823	0.912226
0.0305047	0.0665823	0.043002	0.0888499	0.91115	0.757089	0.868148	0.719279	0.0038183	0.0253514	0.108264	1.62601	0.105733	0.891014
0.169719	0.144571	0.0506341	0.204911	0.795089	0.524456	0.744455	0.474344	0.020496	0.059349	-0.0398338	-0.275532	0.78323	0.950317
-0.0146988	0.151953	0.106276	0.0952166	0.893724	0.721792	0.798508	0.624069	-0.00138329	0.046678	0.146757	0.96581	0.335462	0.912226
0.0570594	0.104028	0.0579228	0.125103	0.874897	0.679559	0.816974	0.658392	0.00739261	0.0399349	0.127669	1.22725	0.221365	0.891014
-0.042907	0.0691496	0.106091	0.0396686	0.893909	0.725303	0.85424	0.709691	-0.00581808	0.0287567	-0.00897859	-0.129843	0.896839	0.985377
-0.00287652	0.0672906	0.0630422	0.0589488	0.936958	0.779539	0.878009	0.725869	-0.000334493	0.0229624	-0.108366	-1.61042	0.109094	0.891014
-0.0400376	0.127905	0.114368	0.0770448	0.885632	0.699629	0.808587	0.643709	-0.00441397	0.0432099	0.191626	1.49819	0.135871	0.891014
-0.102554	0.0480531	0.474239	0.00825802	0.525761	0.250169	0.517503	0.244717	-0.0474335	0.0579296	-0.123807	-2.57647	0.0108	0.883123
-0.0920085	0.108184	0.160031	0.0491296	0.839969	0.60301	0.79084	0.602561	-0.012809	0.0460806	0.0371465	0.343364	0.731734	0.950317
0.113231	0.0699324	0.0193656	0.297824	0.702176	0.39457	0.68281	0.385472	0.0305598	0.0556234	-0.0277408	-0.39668	0.692083	0.950317
0.0975883	0.144736	0.0671667	0.148577	0.851423	0.625931	0.784256	0.583667	0.0102755	0.0500802	0.104168	0.719711	0.472656	0.912226
-0.0642566	0.14865	0.128621	0.0780928	0.871379	0.665391	0.793286	0.610958	-0.00633671	0.0479515	0.212122	1.42699	0.155349	0.891014
0.00812788	0.112549	0.0834886	0.0920214	0.907979	0.752897	0.82449	0.673879	0.000951234	0.0385459	0.0495253	0.440032	0.660452	0.943875
0.0285312	0.111137	0.0733445	0.10391	0.89609	0.732587	0.822746	0.669875	0.00340365	0.0389257	0.164819	1.48303	0.139852	0.891014
-0.0270572	0.0602764	0.0813364	0.0396998	0.918664	0.766944	0.878964	0.726791	-0.00319129	0.0223278	0.014539	0.241206	0.809676	0.957369
0.0850308	0.0703566	0.0267993	0.192952	0.807048	0.547658	0.780248	0.56968	0.0165295	0.0427084	0.115796	1.64584	0.101578	0.891014
0.326004	0.0846562	0.0005297	0.9686	0.0313999	0.00569714	0.0308702	0.0056232	0.21473	0.0839254	-0.166238	-1.96368	0.0511392	0.883977
0.0249028	0.156833	0.0931898	0.111202	0.888798	0.710495	0.795608	0.614383	0.00227811	0.0476009	-0.095112	-0.606453	0.544994	0.912226
0.110515	0.169149	0.0743929	0.14884	0.85116	0.624397	0.776767	0.555732	0.00982588	0.0530238	-0.364377	-2.15417	0.0325835	0.883123
-0.0315034	0.139744	0.111524	0.0851346	0.888476	0.708087	0.803341	0.63843	-0.00321525	0.0450078	0.0280171	0.200488	0.84133	0.964454
0.188357	0.0347739	5.80448e-08	0.999989	1.13316e-05	4.16003e-06	1.12736e-05	4.13493e-06	0.16647	0.0290793	-0.0560277	-1.6112	0.108924	0.891014
0.0363829	0.0693873	0.0425291	0.0973266	0.902673	0.745194	0.860144	0.714543	0.00474801	0.0274418	0.0181223	0.261177	0.794261	0.95154
0.0384807	0.0530875	0.0293614	0.0956162	0.904384	0.748549	0.875022	0.724002	0.00475233	0.0224057	0.0380432	0.716612	0.474561	0.912226
-0.0271372	0.16149	0.112725	0.0938358	0.887275	0.703939	0.793439	0.612106	-0.00241134	0.0483193	0.110952	0.687055	0.492951	0.912226
0.228955	0.10062	0.0151756	0.506792	0.493208	0.212041	0.478032	0.207763	0.0733338	0.0872788	-0.134001	-1.33174	0.184663	0.891014
-0.130985	0.0724369	0.363586	0.0168477	0.636414	0.314082	0.619566	0.307512	-0.0406169	0.062986	-0.0869592	-1.20048	0.231562	0.891014
0.00475264	0.0861437	0.07097	0.0770734	0.922927	0.770265	0.851957	0.707211	0.000592842	0.0304521	0.0883421	1.02552	0.306522	0.912226
0.0371465	0.0798417	0.0498536	0.101781	0.898219	0.739371	0.848365	0.702098	0.00492028	0.0309791	0.0173028	0.216714	0.828682	0.964454
0.110952	0.117123	0.0491895	0.174731	0.825269	0.580584	0.77608	0.553875	0.0151361	0.0500444	0.113797	0.9716	0.33258	0.912226
-0.029246	0.108405	0.103646	0.0715624	0.896354	0.734483	0.824792	0.67453	-0.00353487	0.0382911	-0.0450974	-0.416007	0.677911	0.94782
0.203343	0.135682	0.0395463	0.258225	0.741775	0.448419	0.702229	0.404136	0.0299765	0.066999	-0.103814	-0.765127	0.445219	0.912226
0.083625	0.0514637	0.0149767	0.265844	0.734156	0.427627	0.719179	0.436745	0.0226921	0.044524	0.0362529	0.704437	0.48209	0.912226
-0.0969741	0.0565653	0.310325	0.0148832	0.689675	0.379317	0.674791	0.375774	-0.02944	0.0514436	-0.0442615	-0.782485	0.434979	0.912226
-0.164177	0.0681396	0.623058	0.00760141	0.376942	0.084566	0.36934	0.0833763	-0.0818477	0.0751102	0.0839641	1.23224	0.219501	0.891014
-0.0626322	0.175906	0.127196	0.0881565	0.872804	0.66882	0.784647	0.585123	-0.0051341	0.051112	0.275252	1.56477	0.11943	0.891014
-0.237827	0.0579278	0.993336	7.30428e-05	0.00666359	0.00164447	0.00659055	0.00162985	-0.184504	0.0553416	-0.0272506	-0.470424	0.638634	0.938559
-0.0342404	0.0720398	0.0957045	0.0454406	0.904295	0.747997	0.858855	0.712616	-0.00444919	0.0279494	-0.145896	-2.02521	0.0443531	0.883123
-0.0125871	0.0780586	0.0779321	0.0608537	0.922068	0.769795	0.861214	0.715496	-0.00156178	0.0277313	-0.052216	-0.668934	0.504412	0.912226
0.0305982	0.0575651	0.0359827	0.0845541	0.915446	0.764556	0.879463	0.727251	0.00361783	0.0219843	0.0755712	1.31279	0.190958	0.891014
-0.0228268	0.0639577	0.0786216	0.0446398	0.921378	0.767899	0.876739	0.724471	-0.00271005	0.0231121	-0.0930719	-1.45521	0.147389	0.891014
-0.00906854	0.118663	0.0947961	0.0857498	0.905204	0.749647	0.819454	0.663574	-0.00103175	0.0400716	-0.238607	-2.0108	0.0458702	0.883123
-0.0653503	0.0712735	0.144076	0.0332263	0.855924	0.63763	0.822697	0.669193	-0.0104392	0.0355008	0.0346034	0.485502	0.627923	0.934164
0.111079	0.14182	0.0623394	0.158912	0.841088	0.606509	0.778749	0.56291	0.0122202	0.0512718	0.112451	0.792911	0.428895	0.912226
0.0498278	0.0619019	0.031786	0.117249	0.882751	0.68856	0.850965	0.705196	0.00711027	0.0285703	0.0172075	0.27798	0.781353	0.950317
0.0426302	0.113217	0.0686821	0.114029	0.885971	0.700504	0.817288	0.659898	0.00511911	0.0403768	0.00616337	0.0544386	0.956647	0.993524
-0.184154	0.111975	0.30097	0.0298032	0.69903	0.389609	0.669227	0.37079	-0.0361394	0.0684793	-0.119469	-1.06692	0.287465	0.912226
0.13419	0.0597785	0.00842156	0.55047	0.44953	0.135248	0.441109	0.132816	0.065059	0.0683593	0.0223722	0.374252	0.708667	0.950317
0.139699	0.100942	0.0325203	0.245879	0.754121	0.467164	0.721601	0.444135	0.0260717	0.0579597	-0.0444574	-0.440427	0.660167	0.943875
0.0937107	0.069341	0.0238262	0.22319	0.77681	0.491501	0.752984	0.495087	0.020353	0.0465638	0.0681803	0.98326	0.326826	0.912226
0.108862	0.075655	0.0240372	0.2512	0.7488	0.459849	0.724763	0.447732	0.0248099	0.0520666	0.114475	1.51311	0.13204	0.891014
0.0217706	0.10774	0.0745583	0.0984605	0.90154	0.74405	0.826981	0.678966	0.00261968	0.0377138	0.0321235	0.298158	0.765934	0.950317
-0.0705864	0.0825592	0.146547	0.039267	0.853453	0.630428	0.814186	0.649656	-0.0109096	0.0386486	-0.190431	-2.30659	0.02224	0.883123
0.212122	0.0482827	1.4829e-05	0.998278	0.00172235	0.000319945	0.00170752	0.000317346	0.17374	0.0427851	0.068343	1.41548	0.158692	0.891014
-0.0786268	0.0676957	0.180215	0.0268218	0.819785	0.574455	0.792963	0.609797	-0.0147379	0.0400969	-0.0577187	-0.85262	0.395026	0.912226
0.090403	0.0430731	0.0080604	0.435553	0.564447	0.271918	0.556387	0.266203	0.0394322	0.0520649	0.0143224	0.332514	0.739896	0.950317
0.22693	0.0942391	0.0118852	0.570455	0.429545	0.110209	0.417659	0.108322	0.0843829	0.0886145	0.11679	1.2393	0.216883	0.891014
-0.0239325	0.074528	0.0858563	0.0521612	0.914144	0.762618	0.861982	0.716443	-0.00301126	0.0273575	0.104028	1.39582	0.164522	0.891014
-0.0398338	0.016268	0.400614	0.00289345	0.599386	0.279361	0.596492	0.28077	-0.0160733	0.0221065	-0.0162345	-0.997939	0.319676	0.912226
0.0721638	0.190834	0.0901846	0.130179	0.869821	0.664228	0.779636	0.568022	0.00537658	0.0528668	-0.126218	-0.661402	0.509218	0.912226
0.0636947	0.0714994	0.0339163	0.140662	0.859338	0.64447	0.825422	0.675177	0.0100226	0.035009	-0.0537613	-0.751913	0.453106	0.912226
-0.0665792	0.0841594	0.139553	0.0416673	0.860447	0.648415	0.81878	0.662117	-0.00996184	0.03789	-0.0342404	-0.406851	0.68461	0.950317
-0.0455561	0.121618	0.117049	0.0719801	0.882951	0.690484	0.810971	0.64713	-0.00524033	0.0423383	0.0850308	0.699161	0.485372	0.912226
0.15051	0.148139	0.0563753	0.18465	0.81535	0.565967	0.758975	0.508379	0.0168364	0.0563459	0.255599	1.7254	0.0862073	0.891014
0.0357895	0.0504618	0.0283754	0.0901224	0.909878	0.755531	0.881502	0.727714	0.00421118	0.0207181	0.0499121	0.989107	0.323966	0.912226
-0.160736	0.153577	0.187822	0.0568827	0.812178	0.56156	0.755295	0.503195	-0.0174168	0.0575705	0.100108	0.651844	0.515351	0.912226
0.0578524	0.116654	0.0649511	0.125519	0.874481	0.678531	0.80953	0.644573	0.00697505	0.0424452	-0.0616136	-0.528174	0.598042	0.923785
-0.187875	0.0663673	0.800613	0.00344302	0.199387	0.032193	0.195944	0.0316987	-0.116423	0.0733212	0.032995	0.497158	0.619697	0.934043
0.0753873	0.125155	0.0637674	0.138009	0.861991	0.654705	0.798224	0.621994	0.00885847	0.0456375	-0.106075	-0.847554	0.397835	0.912226
0.0547274	0.0518827	0.023062	0.134233	0.865767	0.660712	0.842705	0.697865	0.00847371	0.0281216	0.0285312	0.549918	0.583071	0.916255
-0.238607	0.0551201	0.997132	2.85303e-05	0.00286754	0.000603011	0.00283901	0.00059753	-0.188949	0.0531899	-0.00906854	-0.164523	0.869508	0.977186
0.0799081	0.148912	0.0737629	0.13704	0.86296	0.657136	0.789197	0.597462	0.0079848	0.0490193	0.187555	1.25951	0.209512	0.891014
-0.166238	0.142879	0.203758	0.0504733	0.796242	0.527202	0.745769	0.480507	-0.0202703	0.0589148	-0.0700334	-0.49016	0.62463	0.934043
0.187555	0.0591088	0.00126475	0.909697	0.0903029	0.0178457	0.0890381	0.0176123	0.136361	0.0611382	-0.0455561	-0.770716	0.441907	0.912226
0.00638384	0.138813	0.0943788	0.0997423	0.900258	0.742317	0.805879	0.641092	0.000650017	0.0443098	0.0242057	0.174377	0.861769	0.972751
0.0601181	0.103335	0.0563993	0.128009	0.871991	0.666546	0.815591	0.654516	0.00787911	0.0402105	0.00450237	0.0435704	0.965296	0.993524
-0.138598	0.0811905	0.330205	0.0205983	0.669795	0.345897	0.649196	0.338331	-0.0371836	0.0629162	0.108862	1.34082	0.181702	0.891014
-0.142627	0.0668053	0.498048	0.0108906	0.501952	0.220094	0.491061	0.215632	-0.059861	0.0698585	0.0752911	1.12702	0.261264	0.912226
0.156737	0.174338	0.0668485	0.170716	0.829284	0.593992	0.762435	0.518293	0.014068	0.0569377	-0.187987	-1.07829	0.282377	0.912226
0.00215217	0.119002	0.0892075	0.0913467	0.908653	0.754484	0.819446	0.662849	0.000244183	0.0400868	0.0909941	0.764644	0.445505	0.912226
0.105155	0.0685995	0.0204722	0.270323	0.729677	0.418623	0.709205	0.421179	0.0265478	0.0521166	0.0799081	1.16485	0.245653	0.894767
0.00888709	0.11102	0.0823977	0.091848	0.908152	0.753429	0.825754	0.67709	0.00104721	0.0381626	0.142425	1.28288	0.201217	0.891014
0.0982398	0.0753913	0.0265513	0.218471	0.781529	0.501088	0.754978	0.500541	0.0202793	0.0476946	0.0476919	0.632592	0.52782	0.912226
0.0956688	0.0937077	0.0390605	0.177964	0.822036	0.576518	0.782975	0.579185	0.0154487	0.0460893	-0.0270572	-0.28874	0.773119	0.950317
-0.0700334	0.0816299	0.146173	0.0388164	0.853827	0.631898	0.81501	0.653723	-0.0108544	0.0383739	-0.0128751	-0.157725	0.874854	0.980161
0.045601	0.0856984	0.0504197	0.112456	0.887544	0.704782	0.837124	0.691852	0.00617477	0.0340176	-0.184154	-2.14886	0.0330088	0.883123
0.034512	0.0835992	0.0536706	0.10028	0.89972	0.741147	0.84605	0.699999	0.00452183	0.0317759	0.00182836	0.0218706	0.982576	0.993524
0.191626	0.0542059	0.00038177	0.967416	0.0325836	0.0076176	0.0322018	0.00752167	0.150588	0.0503448	0.0750392	1.38434	0.168005	0.891014
0.146757	0.0664297	0.00983589	0.532264	0.467736	0.177407	0.4579	0.174141	0.0652821	0.071262	-0.0998437	-1.503	0.134628	0.891014
0.0172075	0.0830271	0.0617638	0.0844972	0.915503	0.765035	0.853739	0.708706	0.00216777	0.0298566	-0.138598	-1.66931	0.09683	0.891014
-0.0395434	0.0536556	0.0976819	0.0293954	0.902318	0.744623	0.872923	0.721172	-0.00495846	0.022914	0.0391839	0.730285	0.466185	0.912226
0.00616337	0.279047	0.115668	0.117508	0.882492	0.687584	0.766824	0.540326	0.000265197	0.0578849	0.213011	0.763353	0.446273	0.912226
-0.0974031	0.097612	0.176225	0.0410537	0.823775	0.578562	0.782721	0.577653	-0.015253	0.0466241	0.0184614	0.189131	0.850208	0.964454
0.0716222	0.343467	0.112312	0.127164	0.872836	0.669941	0.760524	0.513419	0.00219767	0.0602696	0.189237	0.550962	0.582357	0.916255
-0.0192297	0.0836292	0.0864603	0.0611029	0.91354	0.761138	0.852437	0.70771	-0.00243133	0.0302128	0.123532	1.47714	0.141421	0.891014
0.00423856	0.152099	0.0990299	0.102213	0.897787	0.736958	0.798757	0.625091	0.00039803	0.0466149	-0.00390631	-0.0256826	0.97954	0.993524
0.0405089	0.0850169	0.0520489	0.10683	0.89317	0.721073	0.841122	0.696255	0.00539807	0.0330384	-0.0277734	-0.326681	0.744296	0.950317
0.142425	0.0964326	0.0291561	0.266623	0.733377	0.423185	0.704221	0.408549	0.0290426	0.059768	0.129412	1.34199	0.181324	0.891014
-0.0442615	0.111022	0.114922	0.0668351	0.885078	0.698747	0.818243	0.661382	-0.00538927	0.040033	0.129671	1.16798	0.244392	0.894767
0.0443849	0.0709942	0.0404392	0.108534	0.891466	0.716663	0.851027	0.705704	0.00608239	0.0296482	0.043259	0.609331	0.543089	0.912226
0.0101552	0.0666083	0.0537381	0.0683073	0.931693	0.7754	0.877955	0.725405	0.0011842	0.0229479	-0.0197107	-0.29592	0.767639	0.950317
0.0499121	0.068477	0.0365155	0.116811	0.883189	0.691434	0.846674	0.701574	0.00710651	0.0303198	-0.0025319	-0.0369744	0.970547	0.993524
-0.0487708	0.0571515	0.116043	0.0287112	0.883957	0.693309	0.855246	0.710668	-0.00687726	0.0269706	-0.0668136	-1.16906	0.243956	0.894767
-0.145896	0.130465	0.198784	0.0482453	0.801216	0.54272	0.75297	0.492283	-0.0192589	0.0562196	-0.142627	-1.09322	0.275787	0.912226
0.112451	0.0635481	0.0155461	0.342868	0.657132	0.339786	0.641586	0.326473	0.0355568	0.0575545	0.0922757	1.45206	0.148261	0.891014
0.104168	0.119143	0.0521496	0.165893	0.834107	0.597627	0.781958	0.574524	0.0136798	0.048953	0.00215217	0.0180638	0.985608	0.993822
0.0752911	0.0673854	0.027565	0.171549	0.828451	0.592154	0.800886	0.629089	0.0136502	0.0387219	-0.038392	-0.569738	0.569581	0.912226
0.068343	0.0821103	0.0396924	0.143174	0.856826	0.640401	0.817133	0.659148	0.0104542	0.0380025	0.0235107	0.28633	0.774961	0.950317
-0.0835634	0.113154	0.148473	0.0545889	0.851527	0.627445	0.796938	0.618796	-0.0109048	0.0451543	-0.0219043	-0.193579	0.846729	0.964454
-0.0444574	0.0889968	0.111768	0.0531286	0.888232	0.706447	0.835104	0.68845	-0.00594252	0.0347176	0.0898144	1.00919	0.314268	0.912226
0.088811	0.0675263	0.0239351	0.212334	0.787666	0.518838	0.763731	0.520676	0.0187655	0.0445597	0.148002	2.19176	0.0297067	0.883123
0.0681962	0.048921	0.0172993	0.192783	0.807217	0.550061	0.789918	0.601306	0.0140965	0.0349787	0.0318978	0.652026	0.515233	0.912226
-0.0400701	0.113853	0.11232	0.0700296	0.88768	0.705617	0.817651	0.660642	-0.00477931	0.0403182	0.0923916	0.8115	0.418173	0.912226
0.111612	0.143831	0.0631809	0.15836	0.84164	0.608225	0.778459	0.559373	0.0120901	0.0514557	-0.0357996	-0.2489	0.803728	0.955846
0.12981	0.0615197	0.0103762	0.486102	0.513898	0.228035	0.503522	0.230665	0.0558359	0.0665629	0.00888709	0.144459	0.885303	0.985377
0.0423226	0.0824569	0.0495073	0.108204	0.891796	0.718153	0.842289	0.69733	0.00570079	0.0325869	-0.0315676	-0.382837	0.702302	0.950317
0.0500804	0.0609574	0.0310151	0.117909	0.882091	0.6866	0.851076	0.706209	0.00716608	0.0284062	0.119719	1.96397	0.0511047	0.883977
0.0645989	0.0575777	0.0240528	0.15647	0.84353	0.613262	0.819477	0.664293	0.0112218	0.0334251	-0.00205482	-0.0356878	0.971572	0.993524
0.0724622	0.108286	0.0551999	0.139169	0.860831	0.652228	0.805632	0.640211	0.00950994	0.042834	0.102927	0.950505	0.343156	0.912226
0.0556468	0.0701012	0.0356373	0.126351	0.873649	0.673241	0.838012	0.69241	0.00825562	0.0323153	0.113231	1.61525	0.108044	0.891014
-0.038392	0.0715271	0.100607	0.0432678	0.899393	0.740558	0.856125	0.711156	-0.00508703	0.0285446	-0.0487708	-0.68185	0.496228	0.912226
0.0223722	0.0923579	0.0652735	0.0930666	0.906933	0.750739	0.84166	0.696793	0.00282436	0.0333332	-0.0237316	-0.256953	0.797515	0.952296
0.113344	0.0985178	0.0373648	0.20107	0.79893	0.537714	0.761565	0.515876	0.0190046	0.0507088	0.0660634	0.670573	0.50337	0.912226
0.0776492	0.0584585	0.0210069	0.200163	0.799837	0.540235	0.77883	0.564637	0.0162708	0.0398735	-0.0586107	-1.0026	0.317426	0.912226
-0.0789228	0.0729552	0.172141	0.030242	0.827859	0.588404	0.797617	0.619873	-0.0140229	0.0403378	-0.053351	-0.731284	0.465576	0.912226
-0.07238	0.119784	0.136647	0.0618238	0.863353	0.658335	0.80153	0.632937	-0.00878007	0.0445377	0.0681962	0.569329	0.569858	0.912226
0.110815	0.148785	0.0657083	0.155702	0.844298	0.618106	0.778589	0.561155	0.0115219	0.0516868	0.197226	1.32558	0.186692	0.891014
-0.0779244	0.041022	0.329971	0.00981268	0.670029	0.35179	0.660216	0.349683	-0.0262907	0.0435353	0.0500804	1.22082	0.223785	0.891014
0.213011	0.0362685	6.59594e-09	0.999999	1.33251e-06	6.66257e-07	1.32592e-06	6.62959e-07	0.185428	0.035439	-0.0395434	-1.0903	0.27707	0.912226
-0.0930719	0.0682206	0.224867	0.0232699	0.775133	0.488183	0.751863	0.486492	-0.0204533	0.0464344	0.00480327	0.0704079	0.943949	0.993524
0.0522504	0.0525304	0.0242746	0.126638	0.873362	0.672151	0.849087	0.703138	0.00775985	0.0271812	0.00733136	0.139564	0.889164	0.985377
0.275252	0.119876	0.0189297	0.475147	0.524853	0.243102	0.505924	0.237723	0.0718087	0.0923382	-0.0279179	-0.23289	0.816117	0.960753
0.174177	0.119413	0.0360779	0.257386	0.742614	0.45229	0.706536	0.412868	0.0290458	0.0637592	0.23972	2.00749	0.0462241	0.883123
0.0491011	0.260515	0.107464	0.123961	0.876039	0.681592	0.768575	0.544321	0.00235417	0.0571747	0.326004	1.25138	0.212452	0.891014
-0.0440646	0.0883241	0.111243	0.0528346	0.888757	0.709699	0.835922	0.689596	-0.00589412	0.0344809	0.0636947	0.721147	0.471774	0.912226
0.0147578	0.144492	0.0929248	0.10475	0.89525	0.731302	0.802325	0.636631	0.0014543	0.0454318	0.117917	0.816079	0.415556	0.912226
0.0353087	0.101239	0.0648116	0.106196	0.893804	0.723916	0.828993	0.682616	0.00443266	0.0369042	0.0290171	0.28662	0.77474	0.950317
0.113797	0.0979559	0.0368994	0.202851	0.797149	0.529901	0.76025	0.510923	0.0192565	0.0508642	-0.0969741	-0.989977	0.323542	0.912226
0.129412	0.126799	0.0500343	0.185474	0.814526	0.563779	0.764492	0.529785	0.0169496	0.0534149	0.12981	1.02375	0.307355	0.912226
0.0290171	0.165286	0.0943284	0.113908	0.886092	0.701371	0.791763	0.607434	0.00251757	0.048879	0.0466653	0.282331	0.778021	0.950317
0.129334	0.0893234	0.0277418	0.259432	0.740568	0.440386	0.712826	0.432928	0.0273255	0.0569448	0.0948719	1.06212	0.289635	0.912226
0.069898	0.0844116	0.0407408	0.144466	0.855534	0.636222	0.814794	0.652118	0.0106317	0.0387364	0.111079	1.31592	0.189908	0.891014
0.0965884	0.102635	0.0444228	0.170023	0.829977	0.595808	0.785554	0.589378	0.0143617	0.0466328	0.169719	1.65363	0.0999821	0.891014
-0.0763977	0.145555	0.135506	0.0732891	0.864494	0.659527	0.791205	0.603802	-0.00778772	0.0483671	-0.189796	-1.30395	0.193951	0.891014
0.0699425	0.0991848	0.0504196	0.138942	0.861058	0.653471	0.810638	0.645433	0.00967813	0.0410193	-0.0626322	-0.63147	0.528551	0.912226
-0.00674795	0.0690625	0.0673022	0.0577539	0.932698	0.775865	0.874944	0.723536	-0.000797251	0.023823	0.0401352	0.581142	0.561886	0.912226
-0.0668136	0.0505998	0.180366	0.0187666	0.819634	0.572376	0.800868	0.628101	-0.0130513	0.0341378	-0.105636	-2.08768	0.0382639	0.883123
0.16663	0.051445	0.000823278	0.931391	0.0686087	0.0133171	0.0677855	0.0131482	0.132468	0.052819	0.0699425	1.35956	0.175705	0.891014
-0.0219043	0.103445	0.0970598	0.0721417	0.90294	0.746325	0.830798	0.686141	-0.00268018	0.0365653	0.0914654	0.88419	0.377798	0.912226
0.0866714	0.0733413	0.0283092	0.19105	0.80895	0.554767	0.780641	0.571316	0.0164855	0.0432596	0.0197517	0.269313	0.788004	0.950317
0.115508	0.0845237	0.0280267	0.238963	0.761037	0.470792	0.73301	0.467959	0.0238848	0.0529362	0.0355297	0.420352	0.67474	0.94782
-0.0357996	0.125719	0.111561	0.0776203	0.888439	0.70727	0.810818	0.646286	-0.00398284	0.0425535	-0.0787715	-0.62657	0.531751	0.912226
-0.102539	0.134881	0.155716	0.0610721	0.844284	0.616513	0.783212	0.580697	-0.0117556	0.0497933	-0.0410935	-0.304665	0.76098	0.950317
-0.0682342	0.0661709	0.155032	0.0288243	0.844968	0.619682	0.816144	0.655305	-0.0115875	0.035853	-0.162363	-2.45369	0.0151115	0.883123
-0.00201576	0.080321	0.0715775	0.0688932	0.928423	0.773539	0.859529	0.714064	-0.000249479	0.0282628	0.0846599	1.05402	0.293315	0.912226
0.123532	0.0615405	0.0117598	0.438851	0.561149	0.264953	0.549389	0.252148	0.0487339	0.0638931	0.0570594	0.927185	0.355098	0.912226
0.104028	0.0760499	0.0254931	0.233968	0.766032	0.477889	0.740538	0.471166	0.022456	0.0499622	-0.102554	-1.3485	0.179226	0.891014
0.03041	0.0549018	0.0339803	0.0829954	0.917005	0.765991	0.883024	0.728179	0.00351107	0.0209332	0.0273378	0.49794	0.619147	0.934043
0.0141907	0.146366	0.0937247	0.104916	0.895084	0.730654	0.801359	0.63199	0.00138233	0.0457469	0.174177	1.19001	0.23564	0.891014
-0.0272017	0.144733	0.110297	0.0884923	0.889703	0.712851	0.801211	0.631033	-0.00268696	0.045735	0.22693	1.56792	0.118691	0.891014
-0.106075	0.0676421	0.27972	0.0196422	0.72028	0.404464	0.700638	0.399619	-0.027678	0.0528425	0.0426302	0.630232	0.529359	0.912226
-0.0162345	0.0676642	0.0744102	0.051024	0.92559	0.772133	0.874566	0.722123	-0.00193367	0.023855	0.0547274	0.808809	0.419715	0.912226
0.139767	0.0766316	0.0175202	0.369591	0.630409	0.307367	0.612889	0.30101	0.0424428	0.0651417	-0.0146988	-0.191811	0.848111	0.964454
-0.0315676	0.184043	0.11665	0.0983341	0.88335	0.692374	0.785016	0.587977	-0.00242757	0.0512037	0.309626	1.68235	0.0942698	0.891014
0.0839641	0.115119	0.0556069	0.148091	0.851909	0.628941	0.796302	0.616613	0.0108062	0.0454424	-0.0686731	-0.59654	0.55158	0.912226
-0.00170698	0.12273	0.0925142	0.0908701	0.907486	0.751283	0.816616	0.65763	-0.000190061	0.0409542	0.090105	0.734174	0.463818	0.912226
0.0792209	0.0639828	0.0242012	0.19013	0.80987	0.557066	0.785669	0.590761	0.0156607	0.0403945	0.16663	2.6043	0.0099913	0.883123
0.214208	0.122674	0.0303978	0.317448	0.682552	0.368644	0.652154	0.344036	0.0401142	0.0734668	0.0363829	0.296581	0.767135	0.950317
-0.0538657	0.593782	0.125564	0.121566	0.874436	0.676447	0.752871	0.489419	-0.000612766	0.0633388	0.0130088	0.0219084	0.982546	0.993524
0.0909941	0.157196	0.0743029	0.141663	0.858337	0.641772	0.784034	0.582192	0.00866613	0.0506802	-0.0695951	-0.442728	0.658505	0.943875
0.0690117	0.0443323	0.0141235	0.221099	0.778901	0.497937	0.764778	0.531961	0.0160976	0.0359088	-0.0835634	-1.88493	0.061084	0.891014
-0.0279179	0.0992164	0.0999024	0.0668747	0.900098	0.741734	0.833223	0.687872	-0.00349038	0.0357623	-0.0244347	-0.246276	0.805755	0.955846
0.197226	0.0873116	0.0127939	0.525932	0.474068	0.186677	0.461274	0.183114	0.0725298	0.0819509	0.110515	1.26575	0.207273	0.891014
0.00401214	0.107954	0.0834434	0.0878152	0.912185	0.759131	0.828741	0.682016	0.000478136	0.0372788	0.0249028	0.230679	0.817831	0.960753
-0.0473934	0.0922244	0.115238	0.0541015	0.884762	0.69786	0.830661	0.685563	-0.00632354	0.0359716	0.129175	1.40066	0.163073	0.891014
0.0973855	0.0809799	0.0303863	0.20207	0.79793	0.535153	0.767544	0.542336	0.0184152	0.0468444	0.034743	0.429032	0.668424	0.94782
-0.00484591	0.107321	0.0880088	0.0827007	0.911991	0.758624	0.82929	0.683212	-0.000578985	0.0371134	0.169276	1.57728	0.116523	0.891014
0.0182948	0.067011	0.0493881	0.0759275	0.924073	0.771201	0.874684	0.723067	0.00218247	0.023792	0.0599398	0.894478	0.372285	0.912226
0.0197517	0.0950649	0.0682692	0.092251	0.907749	0.752362	0.83948	0.694073	0.00247169	0.0340071	0.0586015	0.616436	0.538402	0.912226
-0.000393665	0.114047	0.0884682	0.0880603	0.911532	0.758114	0.823472	0.670555	-4.57169e-05	0.0388651	0.106614	0.934825	0.351157	0.912226
0.0129039	0.179806	0.102552	0.110281	0.889719	0.713624	0.787167	0.592134	0.00101689	0.0505054	-0.132722	-0.738141	0.46141	0.912226
0.0861154	0.0831651	0.034937	0.173787	0.826213	0.582581	0.791276	0.605027	0.0146176	0.0431048	-0.0251652	-0.302594	0.762556	0.950317
0.0846599	0.0817024	0.0343935	0.172762	0.827238	0.586489	0.792844	0.608623	0.0144354	0.0426036	-0.0653503	-0.799857	0.42487	0.912226
-0.187987	0.0519888	0.975426	0.000270879	0.0245738	0.00355525	0.024303	0.00351928	-0.151088	0.0470789	-0.0440945	-0.848154	0.397502	0.912226
-0.0191557	0.0820506	0.085575	0.0600494	0.914425	0.76359	0.854376	0.71018	-0.00241896	0.0296487	0.00333184	0.0406072	0.967655	0.993524
0.037466	0.164501	0.0915778	0.117065	0.882935	0.689527	0.791357	0.606237	0.00327592	0.0489692	-0.237827	-1.44575	0.150021	0.891014
-0.0277734	0.0801222	0.0923206	0.0543424	0.907679	0.751824	0.853337	0.708209	-0.00356982	0.029802	-0.0282181	-0.352189	0.725117	0.950317
0.0341924	0.104707	0.0673396	0.106207	0.893793	0.723214	0.826453	0.678344	0.00422539	0.037703	0.037466	0.357818	0.720908	0.950317
0.255599	0.0787312	0.00198336	0.891096	0.108904	0.0229045	0.106921	0.0225739	0.157819	0.082427	-0.0409719	-0.520402	0.603436	0.925408
0.0476919	0.0900363	0.0525287	0.115293	0.884707	0.696966	0.832178	0.686721	0.00641907	0.0354693	-0.0315034	-0.349897	0.726834	0.950317
-0.10247	0.0450699	0.538904	0.0064791	0.461096	0.167729	0.454617	0.164682	-0.0541065	0.0583176	-0.00223696	-0.0496331	0.960471	0.993524
0.032995	0.107922	0.0696802	0.106132	0.893868	0.724612	0.824188	0.672564	0.00401431	0.0384183	0.228955	2.12148	0.0352781	0.883123
-0.00390631	0.0608495	0.0588815	0.0531867	0.941118	0.780911	0.887932	0.730058	-0.000427766	0.0201702	-0.042907	-0.705134	0.481657	0.912226
0.0262496	0.109759	0.0736102	0.102021	0.897979	0.738173	0.824369	0.673224	0.0031441	0.0384581	-0.0779244	-0.709958	0.478668	0.912226
0.114475	0.146263	0.0636396	0.159232	0.840768	0.604771	0.777128	0.557562	0.0122135	0.0519132	-0.0192811	-0.131825	0.895273	0.985377
-0.0119375	0.0949741	0.0867111	0.0722761	0.913289	0.76014	0.841013	0.695714	-0.00148339	0.0336182	-0.164177	-1.72865	0.0856225	0.891014
0.110776	0.0892766	0.0322139	0.21441	0.78559	0.513126	0.753376	0.497834	0.0206122	0.0506548	-0.0272017	-0.30469	0.760961	0.950317
-0.0787715	0.0296228	0.675649	0.0026574	0.324351	0.0591144	0.321694	0.058376	-0.0534156	0.0441224	0.0101552	0.342816	0.732145	0.950317
0.0660634	0.0817033	0.0401692	0.139762	0.860238	0.647114	0.820068	0.666417	0.00999637	0.0373586	0.00412836	0.0505287	0.959758	0.993524
0.109117	0.0685324	0.0194681	0.288053	0.711947	0.399529	0.692479	0.390269	0.0289658	0.0540741	-0.0856714	-1.25009	0.212924	0.891014
0.0922757	0.162685	0.0761732	0.141289	0.858711	0.643127	0.782538	0.576099	0.0084567	0.0512747	0.0443849	0.272827	0.785305	0.950317
0.0143224	0.0758313	0.0582553	0.0779745	0.922025	0.769325	0.86377	0.71739	0.0017698	0.0269782	0.00356088	0.0469579	0.9626	0.993524
0.0280171	0.0670418	0.0445072	0.0861639	0.913836	0.761634	0.869329	0.720223	0.00347206	0.0251033	0.113344	1.69064	0.0926716	0.891014
-0.0398494	0.0764567	0.103859	0.0462626	0.896141	0.733224	0.849878	0.70417	-0.00533867	0.0303792	0.105155	1.37536	0.170766	0.891014
-0.126218	0.0677138	0.382781	0.0149791	0.617219	0.300494	0.60224	0.294375	-0.0423496	0.0627053	0.0498278	0.735859	0.462794	0.912226
-0.0616136	0.175819	0.126808	0.0883876	0.873192	0.671052	0.784804	0.58656	-0.00505109	0.0510666	0.115508	0.656972	0.512055	0.912226
0.129671	0.0693213	0.0152058	0.386068	0.613932	0.293608	0.598726	0.287682	0.0432566	0.0636459	0.0873867	1.2606	0.209117	0.891014
-0.0176669	0.0864712	0.0866606	0.0638504	0.913339	0.76064	0.849489	0.703655	-0.00222922	0.0310907	0.136339	1.5767	0.116657	0.891014
-0.00897859	0.0932338	0.0838512	0.0728661	0.916149	0.765513	0.843283	0.698397	-0.00111703	0.0329673	0.0956688	1.02612	0.306242	0.912226
0.0948719	0.053546	0.013503	0.324563	0.675437	0.363137	0.661934	0.355161	0.0303977	0.0512249	0.00475264	0.088758	0.929375	0.993524
0.0184614	0.102168	0.0730794	0.094256	0.905744	0.750193	0.832665	0.687298	0.00226187	0.0360403	-0.113817	-1.11401	0.266789	0.912226
-0.0251652	0.103637	0.0993751	0.0707288	0.900625	0.742897	0.829896	0.684394	-0.00308741	0.0367993	-0.187875	-1.81282	0.0715598	0.891014
-0.0261735	0.0613109	0.0808502	0.0409275	0.91915	0.76742	0.878222	0.72633	-0.00309642	0.0225792	0.0669378	1.09178	0.27642	0.912226
-0.0211203	0.123148	0.102682	0.0823391	0.897318	0.736344	0.814979	0.652925	-0.00235954	0.0413902	0.0141907	0.115233	0.908392	0.985377
0.115796	0.0526643	0.00806707	0.519964	0.480036	0.203771	0.471969	0.199813	0.056538	0.063047	-0.0239325	-0.454435	0.650074	0.943875
-0.102497	0.0914478	0.193254	0.0357504	0.806746	0.545211	0.770996	0.550106	-0.0176189	0.0479793	0.156737	1.71395	0.0882949	0.891014
-0.0562013	0.148016	0.124502	0.0802414	0.875498	0.68058	0.795257	0.61325	-0.00552963	0.0474139	0.109117	0.737196	0.461983	0.912226
0.0362529	0.0894277	0.0568841	0.103802	0.896198	0.733855	0.839314	0.693522	0.00472981	0.0337475	-0.130985	-1.46471	0.144782	0.891014
-0.0380802	0.148012	0.115738	0.0859642	0.884262	0.695154	0.798298	0.623037	-0.00370349	0.0466127	0.00562092	0.0379761	0.96975	0.993524
-0.0016402	0.106385	0.0857803	0.0839705	0.91422	0.763105	0.830249	0.68498	-0.000196574	0.0368315	-0.0682342	-0.641389	0.522103	0.912226
0.0321235	0.110847	0.0716548	0.10624	0.89376	0.722506	0.822105	0.668505	0.00385202	0.0390723	0.0601181	0.542353	0.58826	0.916511
0.0235107	0.172046	0.097737	0.112738	0.887262	0.703091	0.789525	0.598759	0.00195043	0.0496669	-0.0016402	-0.00953351	0.992404	0.997902
0.148002	0.113447	0.0381386	0.229684	0.770316	0.48137	0.732178	0.461494	0.0240681	0.058228	-0.0683104	-0.602135	0.547858	0.912226
0.106614	0.125837	0.0552267	0.163888	0.836112	0.599434	0.780885	0.572928	0.0132904	0.0497207	0.0866714	0.688762	0.491878	0.912226
0.119719	0.129379	0.0537964	0.173586	0.826414	0.584547	0.772618	0.551992	0.0149214	0.0518515	-0.0246885	-0.190823	0.848884	0.964454
0.00462635	0.0676127	0.0580229	0.0646022	0.935398	0.778167	0.877375	0.724938	0.000539893	0.0231385	0.00423856	0.0626887	0.950085	0.993524
0.0760939	0.0525422	0.0175826	0.216392	0.783608	0.507215	0.766026	0.536213	0.017258	0.0395213	-0.0400376	-0.762008	0.447073	0.912226
0.0401352	0.0505015	0.0268159	0.0985949	0.901405	0.743475	0.874589	0.722596	0.00499266	0.0220873	-0.0460456	-0.911767	0.363136	0.912226
-0.0998437	0.083543	0.202407	0.0313879	0.797593	0.532552	0.766205	0.538285	-0.0185987	0.0475247	-0.00201576	-0.0241284	0.980777	0.993524
0.309626	0.0514581	1.04809e-08	0.999998	1.52998e-06	9.54164e-07	1.5195e-06	9.48472e-07	0.275711	0.0533819	0.0578524	1.12426	0.262429	0.912226
-0.052216	0.0788256	0.120056	0.043058	0.879944	0.68461	0.836886	0.690731	-0.00740756	0.0335047	-0.000393665	-0.00499413	0.996021	0.998772
0.0495253	0.110659	0.0646198	0.118905	0.881095	0.685607	0.816475	0.656862	0.00609388	0.0404436	0.0406349	0.367208	0.713904	0.950317
-0.0460456	0.0563151	0.110483	0.029039	0.889517	0.711287	0.860478	0.71502	-0.00628236	0.0258105	0.0182895	0.32477	0.74574	0.950317
0.220384	0.0447464	1.34044e-06	0.999814	0.000186427	3.45378e-05	0.000185086	3.42935e-05	0.183958	0.0421922	0.0262496	0.58663	0.558202	0.912226
-0.095112	0.0632467	0.254598	0.0195659	0.745402	0.456096	0.725836	0.451253	-0.0236468	0.0484007	0.0423226	0.669168	0.504263	0.912226
0.0280194	0.0863425	0.0585632	0.0952225	0.904778	0.749099	0.846214	0.700527	0.00360201	0.0318963	-0.0422436	-0.489256	0.625268	0.934043
-0.162363	0.125313	0.226448	0.0418459	0.773552	0.484807	0.731706	0.458153	-0.0239306	0.0599551	0.0822063	0.65601	0.512673	0.912226
0.0406349	0.0904022	0.0556531	0.108223	0.891777	0.717411	0.836123	0.690164	0.00534991	0.0345689	0.0341924	0.378226	0.705718	0.950317
0.0318978	0.104343	0.0681194	0.104414	0.895586	0.731946	0.827467	0.680198	0.00393511	0.0374354	0.0140164	0.134329	0.893295	0.985377
0.0586015	0.0862473	0.045852	0.127991	0.872009	0.667687	0.826157	0.677719	0.00834424	0.0365234	0.0305047	0.353689	0.723995	0.950317
0.0750392	0.117096	0.0594883	0.139414	0.860586	0.6497	0.801097	0.630066	0.00932411	0.0444739	0.090403	0.772039	0.441125	0.912226
-0.0537613	0.111148	0.122287	0.0633303	0.877713	0.682603	0.814383	0.650484	-0.0066473	0.0409744	0.0645989	0.581197	0.561849	0.912226
0.0669378	0.0742508	0.0347707	0.145196	0.854804	0.633355	0.820033	0.665007	0.0106409	0.03644	0.088811	1.1961	0.233265	0.891014
-0.105636	0.157861	0.149455	0.0709682	0.850545	0.622844	0.779577	0.566343	-0.01017	0.0518565	0.317574	2.01174	0.0457698	0.883123
0.0869438	0.0596004	0.0193125	0.235422	0.764578	0.474375	0.745265	0.477458	0.0206602	0.0447546	-0.102539	-1.72043	0.0871075	0.891014
-0.0831978	0.061132	0.213057	0.0212716	0.786943	0.516008	0.765672	0.534105	-0.0181418	0.0425307	-0.0253503	-0.414682	0.678879	0.94782
-0.121193	0.113294	0.19118	0.0443407	0.80882	0.552435	0.764479	0.527571	-0.017778	0.0520446	0.0405089	0.357555	0.721104	0.950317
