## Supplementary Table V for "Disease Severity Across Psychiatric Disorders Is Linked to Pro-Inflammatory Cytokines"

### Sheet: Feuil1
Assay	OlinkID	UniProt	Panel	Mean NPX (Low Severity)	Mean NPX (High Severity)	In the literature
ACTN4	OID20435	O43707	Inflammation	0.184536	0.0096764	Down-regulated in PBMC of SCZ patients (Zhu et al. 2023, https://doi.org/10.3389/fncel.2023.1256184)
ADA	OID20645	P00813	Inflammation	0.0603713	-0.00380337	ADA was proposed as a biomarker of schizophrenia (Sasidharan et al. 2017, https://doi.org/10.1016/j.ajp.2017.03.034)
ADAM23	OID20651	O75077	Inflammation	-0.0274241	-0.0646472
ADGRE2	OID20755	Q9UHX3	Inflammation	-0.00213218	-0.0232685
AGER	OID20756	Q15109	Inflammation	-0.00546322	0.0310494
AGRN	OID20786	O00468	Inflammation	0.0366931	0.0839247
AGRP	OID20658	O00253	Inflammation	-0.00506092	0.0280157	AGRP levels in CSF is associated to BD risk (Xiao et al. 2024, https://doi.org/10.1038/s41398-024-03056-x)
ALDH3A1	OID20512	P30838	Inflammation	0.155379	0.296071	ALDH3AI was associated to MDD (Zhang et al. 2015, https://doi.org/10.1016/j.canlet.2015.06.014)
AMBN	OID20437	Q9NP70	Inflammation	0.00572414	0.0113955
AMN	OID20492	Q9BXJ7	Inflammation	0.0742851	-0.00127528
ANGPT1	OID20740	Q15389	Inflammation	-0.0633931	-0.035964
ANGPTL2	OID20726	Q9UKU9	Inflammation	-0.0196552	0.0576337
ANGPTL4	OID20703	Q9BY76	Inflammation	-0.00475287	-0.00424382	This protein is less expressed in the serum of SCZ patients (Wang et al. 2024, https://doi.org/10.1016/j.jlr.2024.100577)
ANXA11	OID20583	P50995	Inflammation	-0.0236207	0.0116708
AOC1	OID20452	P19801	Inflammation	0.0459575	0.179884
ARHGEF12	OID20554	Q9NZN5	Inflammation	-0.0185828	0.170343
ARNT	OID20432	P27540	Inflammation	0.352115	0.309103
ARTN	OID20446	Q5T4W7	Inflammation	-0.00908506	0.0655966
ATP5IF1	OID20760	Q9UII2	Inflammation	-0.106253	0.108224
AXIN1	OID20582	O15169	Inflammation	0.0539586	-0.000526966
B4GALT1	OID20780	P15291	Inflammation	0.00633908	0.0137607
BACH1	OID20505	O14867	Inflammation	0.093477	0.0691315
BANK1	OID20594	Q8NDB2	Inflammation	-0.0752839	0.0365393	A genetic association was found with SCZ (Martins-Silva et al. 2021, https://doi.org/10.1016/j.pnpbp.2020.110153)
BCR	OID20558	P11274	Inflammation	0.0549644	0.0548685	A genetic association with BD and MDD was previously found (Hashimoto et al. 2005, https://doi.org/10.1016/j.biopsych.2005.02.019)
BSG	OID20626	P35613	Inflammation	-0.00285747	0.0313079
BTN2A1	OID20713	Q7KYR7	Inflammation	0.0505908	0.0368674
BTN3A2	OID20540	P78410	Inflammation	0.00175057	0.022882	BTN3A2 was previously associated to schizophrenia (Wu et al. 2019, https://doi.org/10.1016/j.ebiom.2019.05.006)
C1QA	OID20654	P02745	Inflammation	-0.0474218	0.0492281	C1q seropositivity was significantly associated with schizophrenia (Severance et al. 2012, https://doi.org/10.1016/j.nbd.2012.07.005). In the study of Jenkins et al. 2022 (https://doi.org/10.1016/j.schres.2022.12.005), they identified an up-regulation of complement activity, including C1QA genes in schizophrenian patients compared to control. Yao and Li (2020, https://pubmed.ncbi.nlm.nih.gov/3227…
CASP2	OID20555	P42575	Inflammation	0.0279483	0.248481
CCL11	OID20668	P51671	Inflammation	0.0033977	-0.0315202
CCL13	OID20655	Q99616	Inflammation	-0.0165816	0.00920337
CCL17	OID20745	Q92583	Inflammation	-0.0312287	0.17191	Depression was found significantly associated with CCL17 serup levels (Hou et al. 2023, https://doi.org/10.1016/j.bbi.2023.04.011)
CCL20	OID20671	P78556	Inflammation	0.24198	0.351843	CCL20 was previously associated to BD (Göteson et al. 2022, https://doi.org/10.1038/s41398-022-01819-y)
CCL21	OID20686	O00585	Inflammation	0.00790115	-0.0608719
CCL22	OID20765	O00626	Inflammation	-0.0143471	0.0600427	CCL22 was previously associated to the severity of MDD (Freff et al. 2022, https://doi.org/10.1016/j.jad.2022.05.003)
CCL23	OID20693	P55773	Inflammation	-0.0427333	0.0536876
CCL24	OID20772	O00175	Inflammation	0.105782	0.00195618	CCL24 is surexpressed in the serum of BD patients (Barbosa et al. 2013, https://doi.org/10.1007/s00406-012-0327-6)
CCL25	OID20674	O15444	Inflammation	0.0437598	-0.0606652	High serum levels of CCL25 was previously associated to bipolar disorder (Poletti et al. 2021, https://doi.org/10.1016/j.pnpbp.2020.110136)
CCL26	OID20546	Q9Y258	Inflammation	0.0869414	0.0735326
CCL28	OID20569	Q9NRJ3	Inflammation	0.134115	-0.0299056
CCL3	OID20610	P10147	Inflammation	0.0198448	0.0519258	CCL3 was previously found surexpressed in the serum of SCZ patients (Boll et al. 2017, https://doi.org/10.1016/j.psychres.2017.03.038)
CCL4	OID20695	P13236	Inflammation	0.0648356	-0.0156742	CCL4 was previously associated to BD (Göteson et al. 2022, https://doi.org/10.1038/s41398-022-01819-y)
CCL7	OID20523	P80098	Inflammation	0.100867	0.166674
CCN2	OID20709	P29279	Inflammation	-0.0216149	-0.0321652
CD160	OID20647	O95971	Inflammation	0.0241851	0.0286449
CD200	OID20603	P41217	Inflammation	0.0578713	0.0281258
CD200R1	OID20595	Q8TD46	Inflammation	0.0546402	0.0350213
CD22	OID20637	P20273	Inflammation	0.0334655	-0.0298011
CD244	OID20628	Q9BZW8	Inflammation	-0.045208	-0.014436
CD276	OID20680	Q5ZPR3	Inflammation	-0.0728092	0.0229292
CD4	OID20584	P01730	Inflammation	-0.0026908	0.0800798	A lower numbers of effector memoty CD4+ T cells in peripheral bloods was associated to better cognitive performances (Serre-Miranda et al. 2015, https://doi.org/10.1212/nxi.0000000000000054)
CD40	OID20724	P25942	Inflammation	-0.0404437	0.0695517	Patients with Major Depressive Disorder were previously found to have high serum level of CD40 (Neubauer et al. 2013, https://doi.org/10.1016/j.jpsychires.2013.03.011), and CD40 activation lead to sickness behavior syndrome in mice (Raabe et al. 2021, https://doi.org/10.3390/biomedicines9080863) CD40 is also a major component of acute neuroinflammation and may contribute to cognitive dysfunction …
CD40LG	OID20616	P29965	Inflammation	-0.165894	-0.220072	CD40LG was previously found surexpressed in the serum of MDD patients (Wallensten et al. 2021, https://doi.org/10.1038/s41598-021-81453-8)
CD48	OID20692	P09326	Inflammation	0.0364862	0.037382
CD58	OID20716	P19256	Inflammation	0.0253609	0.00680562	CD58 was found dysregulated in blood of patients with MDD (Woo et al. 2018, https://doi.org/10.1038/s12276-018-0123-0)
CD6	OID20649	P30203	Inflammation	0.000655172	-0.0715708
CD70	OID20599	P32970	Inflammation	0.0768552	-0.00594045
CD79B	OID20635	P40259	Inflammation	-0.0205172	0.054173
CD83	OID20565	Q01151	Inflammation	0.0636724	0.0399393
CD84	OID20607	Q9UIB8	Inflammation	-0.0800276	-0.0495292
CDON	OID20754	Q4KMG0	Inflammation	0.0483368	-0.0182517
CDSN	OID20667	Q15517	Inflammation	-0.0125759	-0.0254011
CEACAM21	OID20548	Q3KPI0	Inflammation	0.367962	0.396136	This protein was previouslt associated to SCZ (Alkenai et al. 2011, https://doi.org/10.1017/s1461145711000903)
CEP164	OID20441	Q9UPV0	Inflammation	0.0926678	0.10903
CHRDL1	OID20771	Q9BU40	Inflammation	0.0194747	0.0109079
CKAP4	OID20617	Q07065	Inflammation	0.0406161	0.0640652
CKMT1A_CKMT1B	OID20721	P12532	Inflammation	0.0538943	-0.00997191
CLEC4A	OID20573	Q9UMR7	Inflammation	-0.0176069	-0.0563978
CLEC4C	OID20547	Q8WTT0	Inflammation	-0.101546	0.0296775
CLEC4D	OID20609	Q8WXI8	Inflammation	-0.0437782	0.0917685
CLEC4G	OID20590	Q6UXB4	Inflammation	0.062908	0.0231348
CLEC7A	OID20636	Q9BXN2	Inflammation	-0.00998736	-0.00127753
CLIP2	OID20559	Q9UDT6	Inflammation	0.00944943	-0.0838809
CLSTN2	OID20664	Q9H4D0	Inflammation	-0.049146	0.0475494	An allele (rs6439886) of CLSTN2 was previously asociated with poorer episodic memory performance (Pantzar et al. 2014, https://doi.org/10.1016/j.neuropsychologia.2014.07.020)
CNTNAP2	OID20556	Q9UHC6	Inflammation	0.0165218	0.0568876	Previous genetic association with schizophrenia (Zheng et al. 2023, https://doi.org/10.1016/j.neuroscience.2023.01.020)
COL9A1	OID20550	P20849	Inflammation	0.0756368	0.180211
COLEC12	OID20738	Q5KU26	Inflammation	-0.00445747	0.0389629
CRELD2	OID20751	Q6UXH1	Inflammation	0.102661	0.0587438
CRHBP	OID20747	P24387	Inflammation	-0.0281713	-0.0402011	This protein was previously associated to BD and MDD (Wu et al. 2019, https://doi.org/10.3389/fgene.2019.00396 and Eede and al. 2007, https://doi.org/10.1016/j.psychres.2006.12.018)
CRIM1	OID20701	Q9NZV1	Inflammation	-0.006	0.0376843
CRKL	OID20742	P46109	Inflammation	-0.0124437	0.138822	CRKL was previously associated to schizophrenia (Lago et al. 2022, https://doi.org/10.1016/j.bbi.2022.03.016)
CRLF1	OID20699	O75462	Inflammation	-0.0227954	-0.0029
CSF1	OID20719	P09603	Inflammation	0.037623	0.0880427
CSF3	OID20491	P09919	Inflammation	0.0478425	-0.00113596
CST7	OID20704	O76096	Inflammation	-0.0367977	0.0482888
CTRC	OID20752	Q99895	Inflammation	0.175111	-0.146399
CTSC	OID20679	P53634	Inflammation	-0.0439943	0.0399382	A murine model suggests that CTSC is involved in depression (Zhang et al. 2018, https://doi.org/10.1007/s11064-018-2564-1)
CTSO	OID20660	P43234	Inflammation	0.0400437	0.0333157
CXADR	OID20561	P78310	Inflammation	0.0774126	0.0498382
CXCL1	OID20762	P09341	Inflammation	-0.0388126	0.101458	Previous studies identified CXCL1 as a critical actor in stress-induced depression (Chai et al. 2019, https://doi.org/10.1096/fj.201802359rr),and is decreased in MDD patients (Fanelli et al. 2019, https://doi.org/10.1016/j.jad.2019.02.042) And this genes was surexpressed in schizophrenia patients (Xu et al., 2018, https://doi.org/10.2147/ndt.s188210)
CXCL10	OID20697	P02778	Inflammation	0.11391	0.0275011
CXCL12	OID20464	P48061	Inflammation	0.0150678	-0.0283438	CXCL12 signaling was associated to SCZ (Toritsuka et al. 2013, https://doi.org/10.1073/pnas.1312661110)
CXCL14	OID20458	O95715	Inflammation	-0.0921494	0.0948539	CXCL14 is a key regulator of Neuronal Development and promotes the development of neurons (Yinjier Zhang et al. https://doi.org/10.3390/ijms25031651)
CXCL17	OID20622	Q6UXB2	Inflammation	0.140377	0.0324461
CXCL3	OID20788	P19876	Inflammation	0.0204425	0.0999404
CXCL6	OID20613	P80162	Inflammation	0.0329161	-0.0298944
CXCL8	OID20631	P10145	Inflammation	0.0539839	0.127026	CXCL8 was found surexpressed in blood of BD patients (Ghoryany et al. 2019, https://doi.org/10.4103/jrms.jrms_763_18)
CXCL9	OID20675	Q07325	Inflammation	0.206768	0.107111
DAG1	OID20774	Q14118	Inflammation	-0.0502184	0.0574416
DAPP1	OID20524	Q9UN19	Inflammation	0.124075	0.0868809
DBNL	OID20681	Q9UJU6	Inflammation	-0.0925655	0.0552247
DECR1	OID20579	Q16698	Inflammation	0.0304483	0.157822
DFFA	OID20620	O00273	Inflammation	0.0367782	0.0287393
DGKZ	OID20466	Q13574	Inflammation	0.059546	-0.0487865	DGKZ is a schizophrenia risk gene (Alinaghi et al. 2019, https://doi.org/10.1007/s11033-019-04860-1)
DNAJA2	OID20627	O60884	Inflammation	-0.0158184	0.176335
DNER	OID20712	Q8NFT8	Inflammation	0.0426437	-0.0805416	DNER is a neuron-specific transmembrane protein involved in the CNS development (https://pubmed.ncbi.nlm.nih.gov/23328254/, https://pubmed.ncbi.nlm.nih.gov/20058045/). His plasma expression was positively correlated with memory and cognitive functions in a previous study (https://pmc.ncbi.nlm.nih.gov/articles/PMC10577533/).
DNPH1	OID20744	O43598	Inflammation	-0.0323575	0.00644045
DPP10	OID20527	Q8N608	Inflammation	0.063754	0.0358	DPP10 was previously associated to schizophrenia (Santiago et al. 2023, https://doi.org/10.3390/ijms24065909)
EDAR	OID20525	Q9UNE0	Inflammation	-0.0644172	0.0410416
EGF	OID20698	P01133	Inflammation	-0.267818	-0.0559966	Multiple studies found evidence that EGF is a BD biomarker (Bond et al. 2020, https://doi.org/10.1016/j.jad.2020.03.055 and Yamamori et al. 2016, https://doi.org/10.1016/j.neulet.2015.12.019) EGF is also implicated in the pathophysiology of schizophrenia (Zhang et al. 2020, https://doi.org/10.3389/fpsyt.2020.00104)
EGLN1	OID20572	Q9GZT9	Inflammation	0.0540057	0.103649
EIF4G1	OID20625	Q04637	Inflammation	-0.0126253	0.153836
EIF5A	OID20423	P63241	Inflammation	-0.0220598	-0.00793596
ENAH	OID20497	Q8N8S7	Inflammation	-0.0336345	0.0807551	ENAH was found differentially expressed in schizophrenia patients postmortem brain (Cohen et al. 2012? https://doi.org/10.1016/j.schres.2012.09.015)
ENPP5	OID20736	Q9UJA9	Inflammation	0.00442184	-0.159388	Positively associated to intelligence by a Mendellian analysis (Zhao et al. 2024, https://link.springer.com/10.1007/s12035-024-04542-5)
ENPP7	OID20689	Q6UWV6	Inflammation	0.174364	0.0733135
EPCAM	OID20743	P16422	Inflammation	0.230886	-0.133511
EPHA1	OID20677	P21709	Inflammation	-0.0509736	-0.0633337
EPO	OID20522	P01588	Inflammation	0.0531977	0.0798876	This protein was previously associated to BD and MDD (Miskowiak et al. 2016, https://doi.org/10.1111/acps.12597)
ERBB3	OID20705	P21860	Inflammation	0.0312391	-0.0248045	ERBB3 was previously identified as down-regulared in iPSC-astrocytes from patients with schizophrenia (Akkouh et al. 2021, https://doi.org/10.1016/j.bbi.2021.01.037)
ESM1	OID20758	Q9NQ30	Inflammation	-0.0175644	0.000660674
F2R	OID20691	P25116	Inflammation	-0.0101644	0.0273438
FABP1	OID20778	P07148	Inflammation	0.00483333	0.110418
FABP9	OID20501	Q0Z7S8	Inflammation	0.0906402	-0.039809
FASLG	OID20665	P48023	Inflammation	0.0556276	-0.0282775	FASLG polymorphism was associated to treatment resistant depression (Santos et al. 2015, https://doi.org/10.1016/j.jad.2015.06.027) and was up-regulated in blood of schizophrenia patient (Gerasimou et al. 2018, https://doi.org/10.1016/j.jad.2015.06.027)
FCAR	OID20564	P24071	Inflammation	-0.0147126	0.0726764
FCRL2	OID20639	Q96LA5	Inflammation	-0.0176851	-0.0031618
FCRL3	OID20443	Q96P31	Inflammation	-0.0602575	0.052273
FCRL6	OID20529	Q6DN72	Inflammation	-0.0723724	-0.120052
FGF19	OID20715	O95750	Inflammation	0.0419195	-0.0634011
FGF2	OID20503	P09038	Inflammation	0.0146632	0.050036	Serum levels of FGF2 was associated to BD (Liu et al. 2014, https://doi.org/10.1016/j.psychres.2014.03.042)
FGF5	OID20490	P12034	Inflammation	0.0428966	-0.00615281
FIS1	OID20722	Q9Y3D6	Inflammation	-0.0449126	0.0381652
FKBP1B	OID20618	P68106	Inflammation	-0.0178609	0.256588
FLT3LG	OID20661	P49771	Inflammation	0.0170989	-0.0138067
FOXO1	OID20515	Q12778	Inflammation	0.127685	-0.0165978	Previously found down-regulated in schizophrenia (Gu et al. 2021, https://doi.org/10.1016/j.neulet.2021.135669)patients andis involved in major depressive disorder pathophysiology (Liu et al. 2020, https://doi.org/10.1186/s13041-020-00631-3) FOXO1 mediate transcription process agains axonal degeneration (https://pmc.ncbi.nlm.nih.gov/articles/PMC5771393/). His down regulation in blood of SCZ patie…
FST	OID20770	P19883	Inflammation	0.068654	0.013573
FSTL3	OID20782	O95633	Inflammation	-0.00682414	0.0657989
FXYD5	OID20463	Q96DB9	Inflammation	0.0438046	-0.0499831
GAL	OID20727	P22466	Inflammation	0.119489	-0.116979
GALNT3	OID20471	Q14435	Inflammation	-0.064431	-0.0286899
GBP2	OID20489	P32456	Inflammation	-0.0260874	0.0867652
GLOD4	OID20710	Q9HC38	Inflammation	-0.0145816	0.00370899
GMPR	OID20641	P36959	Inflammation	-0.0254908	-0.015382
GOPC	OID20551	Q9HD26	Inflammation	0.154637	0.0347236
GZMA	OID20663	P12544	Inflammation	0.0245621	0.046027
HCLS1	OID20648	P14317	Inflammation	0.0412253	-0.00191685
HEXIM1	OID20589	O94992	Inflammation	-0.0118299	0.0555382
HGF	OID20656	P14210	Inflammation	0.00262529	0.116063	HGF expression was found significantly and positively correlated to PANSS score (Hidese et al. 2020, https://doi.org/10.1038/s41398-020-0843-5). HGF was also found overexpressed in monocytes of middle-aged patients with bipolar disorders (Vogels et al. 2017, https://doi.org/10.3389/fpsyt.2017.00034)
HLA-DRA	OID20520	P01903	Inflammation	0.0129207	0.0426191	Genetic association with both SCZ and BD were previously identified (Calabro et al. 2015, https://doi.org/10.1016/j.psychres.2015.06.013)
HLA-E	OID20532	P13747	Inflammation	0.175311	-0.0157596	HLA-E was previously found overexpressed in serum of patients with schizophrenia and bipolar disorders and proposed as a biomarker (Boukouaci et al. 2021, https://doi.org/10.1038/s41598-021-99732-9)
HPCAL1	OID20615	P37235	Inflammation	-0.0138069	0.0557685
HSD11B1	OID20575	P28845	Inflammation	0.0117828	-0.0470697
HSPA1A	OID20718	P0DMV8	Inflammation	0.0178494	0.031936
ICA1	OID20484	Q05084	Inflammation	-0.0454563	0.0723348
ICAM4	OID20578	Q14773	Inflammation	-0.0569011	0.0471528
IDS	OID20619	P22304	Inflammation	-0.00566552	-0.0218247
IFNG	OID20495	P01579	Inflammation	0.0119379	-0.117446	IFNG was identified as surexpressed in the blood of schizophrenia patients (Chen et al. 2021, https://doi.org/10.3389/fmed.2021.757655)
IFNGR1	OID20678	P15260	Inflammation	0.0161207	0.0126719
IFNLR1	OID20506	Q8IU57	Inflammation	0.0961494	0.0456416
IKBKG	OID20544	Q9Y6K9	Inflammation	0.0519425	0.0180438
IL10	OID20431	P22301	Inflammation	0.0537506	0.137742	A genetic association was found between IL10 and BD and SCZ (Mikhalitskaya et al. 2023, https://doi.org/10.3390/genes14071460)
IL10RA	OID20420	Q13651	Inflammation	0.115011	0.369474	IL10RA was previously linked to schizophrenia by genetic studies (Kapelski et al. 2015, https://doi.org/10.1016/j.schres.2015.10.008 and Schosser et al. 2007, https://doi.org/10.1002/ajmg.b.30416)
IL10RB	OID20696	Q08334	Inflammation	-0.0102563	0.0385382	IL10RB was previously found up-regulated in the serum of BD patients (Xu et al. 2024, https://doi.org/10.1016/j.intimp.2024.111816)
IL11	OID20455	P20809	Inflammation	0.0734667	0.169692
IL12B	OID20666	P29460	Inflammation	0.037331	-0.0243011
IL12RB1	OID20486	P42701	Inflammation	-0.00924368	0.0222618
IL13	OID20430	P35225	Inflammation	0.255803	0.150797
IL15	OID20562	P40933	Inflammation	0.0101207	0.0037236	IL15 was previously associated to BD (Martinuzzi et al. 2021, https://doi.org/10.1016/j.bbih.2021.100232) while his receptor is less expressed in serum of SCZ patients (He et al. 2022, https://doi.org/10.3389/fpsyt.2022.842003)
IL15RA	OID20498	Q13261	Inflammation	-0.0112471	0.0160225
IL16	OID20633	Q14005	Inflammation	0.0176092	0.00813371
IL17A	OID20469	Q16552	Inflammation	0.0665322	0.250596	Polymorphism of IL17A were previously associated to schizophrenia (Mikhalitskaya et al. 2023, https://doi.org/10.3390/genes14071460). It was proposed at the IL17 signaling pathway mediate the link between SCZ and BD, and its shared comorbidity (Bharadhwaj et al. 2023, https://doi.org/10.1016/j.pnpbp.2022.110688)
IL17C	OID20477	Q9P0M4	Inflammation	0.142254	0.0677438
IL17D	OID20481	Q8TAD2	Inflammation	0.0371195	-0.0100798
IL17F	OID20456	Q96PD4	Inflammation	0.198482	0.2186	A genetic association was found with BD (Oyaci et al. 2023, https://doi.org/10.1080/15257770.2023.2211124)
IL17RB	OID20585	Q9NRM6	Inflammation	0.0241517	0.0269292
IL18	OID20694	Q14116	Inflammation	0.00187931	0.107325	IL18 was previously found up-regulated in the serum of schizophrenian patients (Zhu et al. 2023, https://doi.org/10.1016/j.bbi.2023.03.018) and bipolar patients in a depressed state (Huang et al, 2023, https://doi.org/10.5152/alphapsychiatry.2023.231281) compared to control, and seem to be involved in the pathophysysiology of major depressive disorders (Du et al. 2022, https://doi.org/10.1186/s12…
IL18R1	OID20652	Q13478	Inflammation	-0.0123494	0.0631011
IL1A	OID20488	P01583	Inflammation	0.386963	0.200108
IL1B	OID20427	P01584	Inflammation	-0.0271793	0.0627775	IL1B is surexpressed is the PBMC of SCZ patients (Unal et al. 2023,https://doi.org/10.1080/13651501.2022.2106245)
IL1R2	OID20757	P27930	Inflammation	-0.0184828	-0.00598202
IL1RL2	OID20487	Q9HB29	Inflammation	-0.00774253	0.070309
IL1RN	OID20700	P18510	Inflammation	0.0216782	0.161342	IL1RN was proposed as a predictor of outcome of schizophrenia (Golimbet et al. 2012, PMID: 23388595)
IL2	OID20419	P60568	Inflammation	-0.0195356	0.026527	Serum levels of IL2 are increased in blood of BD and SCZ patients (Barbosa et al. 2018, https://doi.org/10.1016/j.jpsychires.2018.09.003 and Ermakov et al. 2023, https://doi.org/10.3390/brainsci13050836)
IL20	OID20453	Q9NYY1	Inflammation	0.122579	0.0964787	A genetic association between IL20 and MDD was previously identified (Traks et al. 2008, https://doi.org/10.1186/1471-2350-9-111)
IL20RA	OID20422	Q9UHF4	Inflammation	0.0568299	0.0447056
IL22RA1	OID20449	Q8N6P7	Inflammation	0.1452	-0.0408022	His ligand IL22 was previously associated to schizophrenia (Sfera et al. 2024, https://doi.org/10.3390/ijms252212110, and Subbanna et al. 2018, https://doi.org/10.1016/j.cyto.2018.08.016).
IL24	OID20440	Q13007	Inflammation	0.0552989	0.0581494
IL2RB	OID20450	P14784	Inflammation	-0.00133448	0.0741101	Genetic studies linked IL2RB to bipolar disorders (Fallin et al. 2005, https://doi.org/10.1086/497703). IL2RB was also found increased in serum of patients with schizophrenia (Lin et al. 1998, https://doi.org/10.1016/s0920-9964(98)00034-6).
IL32	OID20605	P24001	Inflammation	0.0655184	-0.035682
IL33	OID20428	O95760	Inflammation	0.110141	-0.0279528	IL-33 serum levels were found increased in bipolar disorder (Barboasa et al. 2014, https://doi.org/10.1016/j.jad.2013.12.042 and Wieck et al. 2014, https://doi.org/10.1016/j.neulet.2014.07.040) and schizophrenia (Borovcanin et al. 2018, https://doi.org/10.3389/fpsyt.2018.00271), while they were found decreased in serum of patients with major depressive disorders (Nahar et al. 2024, https://doi.or…
IL3RA	OID20461	P26951	Inflammation	-0.0554253	-0.0146708	IL3RA may contribute to SCZ (Sun et al. 2009, https://doi.org/10.1016/j.brainres.2009.02.071)
IL4	OID20426	P05112	Inflammation	-0.441666	-0.230348	IL4 is surexpressed in serum of SCZ and BD patients (Rangel et al. 2024, https://doi.org/10.1186/s12977-024-00640-3)
IL4R	OID20576	P24394	Inflammation	0.0314092	0.0471787
IL5	OID20472	P05113	Inflammation	0.0269264	0.215718	IL5 was previously found up-regulated in the serum of schizophrenia patients (Yeh et al. 2019, https://doi.org/10.30773/pi.2019.04.14)
IL5RA	OID20601	Q01344	Inflammation	-0.0500874	0.068782
IL6	OID20563	P05231	Inflammation	0.206563	0.196996	IL6 was previously associated to BD and SCZ (Xu et al. 2024, https://doi.org/10.1016/j.intimp.2024.111816 and Gonzalez-Castro et al. 2024, https://doi.org/10.1016/j.brainres.2023.148667)
IL7	OID20535	P13232	Inflammation	-0.0194218	-0.0494135
IRAK1	OID20485	P51617	Inflammation	0.00486207	0.135149
IRAK4	OID20577	Q9NWZ3	Inflammation	-0.0227483	0.107888
ISM1	OID20538	B1AKI9	Inflammation	-0.0118092	0.0303371
ITGA11	OID20581	Q9UKX5	Inflammation	-0.0163471	-0.035936
ITGA6	OID20528	P23229	Inflammation	-0.0124793	-0.0140382
ITGB6	OID20493	P18564	Inflammation	-0.0027908	-0.0696944
ITM2A	OID20504	O43736	Inflammation	0.266249	0.122004
JCHAIN	OID20494	P01591	Inflammation	-0.0396425	0.0495551
JUN	OID20424	P05412	Inflammation	0.0958184	0.0960281	A previous study identified JUN as up-regulated in fibroblast of SCZ patients (Cattane et al. 2015, https://doi.org/10.1371/journal.pone.0116686)
KLRB1	OID20629	Q12918	Inflammation	0.0535172	0.0149045	KLRB1 was previously found as dysregulated in blood of patients with MDD (Zhao et al. 2021, https://doi.org/10.3389/fnins.2021.645998)
KLRD1	OID20632	Q13241	Inflammation	0.0018046	0.0242775
KRT19	OID20596	P08727	Inflammation	0.118684	0.0935663
KYNU	OID20669	Q16719	Inflammation	-0.0549598	0.0350753
LAIR1	OID20737	Q6GTX8	Inflammation	0.0016908	0.146134	LAIR1 is an inhibitory receptor that prevent over-activation of cytokine expression and is upregulated upon inflammatory triggers (https://pubmed.ncbi.nlm.nih.gov/9285412/). The fact that he is more expressed in the serum of our High Severity group may be a response to a neuroinflammation
LAMA4	OID20769	Q16363	Inflammation	-0.0044954	0.0290022
LAMP3	OID20638	Q9UQV4	Inflammation	0.0309218	0.121906
LAP3	OID20436	P28838	Inflammation	0.0319747	-0.00497303
LAT	OID20640	O43561	Inflammation	-0.0676552	-0.0587528
LGALS4	OID20748	P56470	Inflammation	0.0530862	0.0164
LGALS9	OID20781	O00182	Inflammation	-0.0221736	0.0952888
LGMN	OID20773	Q99538	Inflammation	0.0430897	0.0417337
LHPP	OID20749	Q9H008	Inflammation	-0.0612793	0.0427483	LHPP was previously linked to MDD (Lin et al. 2023, https://doi.org/10.1038/s41380-022-01893-0)
LIFR	OID20606	P42702	Inflammation	0.0182989	0.0215798	This protein was previously associated to the antipsychotic treatment of SCZ patient (Maes et al. 2002, https://doi.org/10.1016/s0920-9964(00)00094-3)
LILRB4	OID20429	Q8NHJ6	Inflammation	-0.0287644	0.0824865
LRRN1	OID20438	Q6UXK5	Inflammation	-0.00325977	-0.0496449
LSP1	OID20530	P33241	Inflammation	0.0371299	0.0140315
LTBR	OID20768	P36941	Inflammation	0.0419736	0.0552865
LTO1	OID20434	Q8WV07	Inflammation	0.0250287	0.0905112
LY6D	OID20708	Q14210	Inflammation	0.0167954	-0.0429652
LY75	OID20580	O60449	Inflammation	0.0275057	-0.026
LY9	OID20670	Q9HBG7	Inflammation	0.0331184	0.031091
MANF	OID20707	P55145	Inflammation	-0.062808	0.00532135
MAP2K6	OID20552	P52564	Inflammation	-0.0429069	0.155408
MAPK9	OID20557	P45984	Inflammation	-0.0129793	0.0361921
MATN2	OID20767	O00339	Inflammation	0.0475632	0.00778315
MEGF10	OID20746	Q96KG7	Inflammation	-0.0273931	-0.0204022	Previous study suggested that this gene is associated to SCZ (Chen et al. 2008, https://doi.org/10.1016/j.biopsych.2007.11.003)
MEPE	OID20753	Q9NQ76	Inflammation	-0.0479609	0.0142607
MERTK	OID20657	Q12866	Inflammation	0.00851724	0.0146236	This gene was previously found dysregulated in the brain of SCZ patients (Jenkins et al. 2023, https://doi.org/10.1016/j.schres.2022.12.005)
METAP1D	OID20519	Q6UB28	Inflammation	0.139526	0.112365
MGMT	OID20588	P16455	Inflammation	-0.121897	0.119508
MICB_MICA	OID20593	Q29980_Q29983	Inflammation	-0.575201	-0.249574	MICB polymorphism are associated to SCZ risk (Shirts et al. 2007, https://doi.org/10.1016/j.schres.2007.04.021)
MILR1	OID20482	Q7Z6M3	Inflammation	-0.0165115	0.0467618
MLN	OID20541	P12872	Inflammation	-0.0525908	0.0491663	A mendelian analysis identified a causal effect of MLN on BD (Hu et al. 2023, https://doi.org/10.1016/j.jpsychires.2023.05.070)
MMP1	OID20672	P03956	Inflammation	-0.153854	-0.127844
MMP10	OID20687	P09238	Inflammation	0.0979218	0.00144944	A genetic association was found between MMP10 and antridepressant response in BD (Drago et al. 2014, https://doi.org/10.1159/000356971)
MPIG6B	OID20779	O95866	Inflammation	-0.219695	-0.0882989
MVK	OID20459	Q03426	Inflammation	0.206513	0.252384
MYO9B	OID20451	Q13459	Inflammation	0.0164897	0.111598	A genetic association was found with schizophrenia (Jungerius et al. 2008, https://doi.org/10.1002/ajmg.b.30605)
MZB1	OID20732	Q8WU39	Inflammation	-0.0815966	0.0291416
NBN	OID20442	O60934	Inflammation	0.017692	0.18889
NCF2	OID20567	P19878	Inflammation	0.142472	-0.0448202
NCK2	OID20683	O43639	Inflammation	0.0521759	0.0583865
NCLN	OID20448	Q969V3	Inflammation	0.092946	0.0296753
NCR1	OID20566	O76036	Inflammation	0.0162885	0.0558629
NELL2	OID20706	Q99435	Inflammation	0.040908	-0.0624472	While we didn't found article that associate NELL2 to the disorders we study, it is know that this protein is predominantly expressed in neural tissues where it regulates neuronal differentiation, polarization, and axon guidance (Shaker et al. 2022, https://doi.org/10.3389/fcell.2022.803061). Thus this proteins is important for the neuroplasticity, which in turn was associated to psychiatric diso…
NFASC	OID20634	O94856	Inflammation	0.0049977	0.0721562	NFASC is down-regulated in the brain of patients with schizophrenia (Roussos et al. 2012, https://doi.org/10.1001/archgenpsychiatry.2011.110)
NFATC1	OID20545	O95644	Inflammation	0.00941954	0.101612
NFATC3	OID20470	Q12968	Inflammation	0.0716	0.092036	A genetic association between NFATC3 and schizophrenia was previously identified (Marballi and Gallitano. 2018, https://doi.org/10.3389/fnbeh.2018.00023)
NME3	OID20789	Q13232	Inflammation	0.00252529	-0.016827
NPPC	OID20568	P23582	Inflammation	-0.0595402	-0.0178753
NRTN	OID20465	Q99748	Inflammation	0.0217782	-0.0565045
NT5C3A	OID20553	Q9H0P0	Inflammation	0.043477	0.00373034
NTF3	OID20591	P20783	Inflammation	0.026377	-0.132402	There are genetic association between NTF-3 and schizophrenia (Keshri et al. 2023, https://doi.org/10.25259/jnrp_34_2022), with a decrease of NTF-3 levels in the serum and T cells of schizophrenia patients (Rodrigues-Amorin et al. 2021, https://doi.org/10.3390/ijms22168499). NTF-3 serum levels is increased in manic and depressive episodes of BD patients (Walz et al. 2007, https://doi.org/10.1016/…
NUB1	OID20510	Q9Y5A7	Inflammation	0.0363747	0.12083
NUDC	OID20623	Q9Y266	Inflammation	-0.00866322	0.0493944
OMD	OID20725	Q99983	Inflammation	0.000478161	-0.0998135
OSCAR	OID20776	Q8IYS5	Inflammation	-0.0234529	0.00345281
OSM	OID20574	P13725	Inflammation	-0.11612	0.057327	OSM was previously associated to major depressive disorder (Franzen et al. 2020, https://doi.org/10.1186/s12888-020-02874-9)
PADI2	OID20467	Q9Y2J8	Inflammation	-0.0174425	0.206524	A case-control study of this gene indicate that it does not contribute to genetic susceptibility of schizophrenia (Watanabe et al. 2009, https://doi.org/10.1038/jhg.2009.52)
PAPPA	OID20421	Q13219	Inflammation	0.0130678	0.0556629
PARP1	OID20500	P09874	Inflammation	0.0590747	0.114988	PARP1 was previously found down expressed in blood of BD patients with depressive symptoms (Ryan and McLoughlin, 2023, https://doi.org/10.1093/ijnp/pyac078)
PCDH1	OID20614	Q08174	Inflammation	-0.0130632	0.00838202
PDGFB	OID20741	P01127	Inflammation	-0.0483701	-0.0623989	This protein was proposed as a biomarkers to differentiate BD from MDD (Idemoto et al. https://doi.org/10.1016/j.jpsychires.2020.12.051)
PDLIM7	OID20729	Q9NR12	Inflammation	-0.071977	0.237131
PGF	OID20673	P49763	Inflammation	-0.00628966	0.0639236
PIK3AP1	OID20587	Q6ZUJ8	Inflammation	0.0205425	-0.0462899
PKLR	OID20682	P30613	Inflammation	-0.0423437	0.0485449
PLA2G4A	OID20685	P47712	Inflammation	-0.0310322	0.0381292	Gao et al. Study (2024, https://doi.org/10.1038/s41537-024-00474-0) suggest that copy number deletion of PLA2G4A affect the susceptibility and clinical phenotypes of schizophrenia.
PLAUR	OID20764	Q03405	Inflammation	-0.0492517	0.116026	PLAUR was previously negatively associated to cognitive functions, neurological process, and schisozophrenia (Bissonette et al. 2014, PMID: 25193243)
PLXNA4	OID20597	Q9HCM2	Inflammation	-0.123738	-0.0845067
PNLIPRP2	OID20775	P54317	Inflammation	-2.61888	-2.60902
PNPT1	OID20445	Q8TCS8	Inflammation	0.326056	0.259024
PON3	OID20777	Q15166	Inflammation	-0.0182586	-0.101976
PPP1R9B	OID20643	Q96SB3	Inflammation	-0.0260598	-0.0503708
PRDX3	OID20483	P30048	Inflammation	-0.0166586	0.0929685
PRDX5	OID20644	P30044	Inflammation	0.0114552	0.0365225
PREB	OID20439	Q9HCU5	Inflammation	-3.44828e-06	0.0337753
PRELP	OID20766	P51888	Inflammation	0.0156931	-0.0117562
PRKAB1	OID20444	Q9Y478	Inflammation	0.0281563	0.15847
PRKCQ	OID20468	Q04759	Inflammation	-0.0306333	0.00435281
PROK1	OID20543	P58294	Inflammation	-0.0794276	0.0968337
PRSS8	OID20763	Q16651	Inflammation	0.0245828	0.0841652
PSIP1	OID20534	O75475	Inflammation	0.0571494	0.118089
PSMG3	OID20549	Q9BT73	Inflammation	-0.0393621	0.0690685
PSPN	OID20511	O60542	Inflammation	0.00571839	-0.124449
PTH1R	OID20571	Q03431	Inflammation	0.0970621	0.0717528
PTPN6	OID20717	P29350	Inflammation	0.10103	0.0364865
PTPRM	OID20598	P28827	Inflammation	0.0179023	-0.0267303
PTX3	OID20570	P26022	Inflammation	-0.0570207	-0.0524416	PTX3 was previously associated to BD and SCZ (Dickerson et al. 2015, https://doi.org/10.1111/bdi.12281 and Wever et al. 2015, https://doi.org/10.1097/nmd.0000000000000285)
RAB37	OID20425	Q96AX2	Inflammation	0.296326	0.0586607
RAB6A	OID20608	P20340	Inflammation	0.0541448	0.0271876
RABGAP1L	OID20447	Q5R372	Inflammation	0.0832138	0.122115
REG4	OID20784	Q9BYZ8	Inflammation	0.0961437	0.0511169
RGS8	OID20454	P57771	Inflammation	0.12981	0.0977483
ROBO1	OID20734	Q9Y6N7	Inflammation	0.0278598	0.026591
SAMD9L	OID20536	Q8IVG5	Inflammation	-0.030754	0.198665
SCG3	OID20728	Q8WXD2	Inflammation	-0.00317241	-0.0457315
SCGB1A1	OID20688	P11684	Inflammation	-0.119701	-0.199817
SCGB3A2	OID20723	Q96PL1	Inflammation	-0.019392	-0.0382472
SCGN	OID20457	O76038	Inflammation	0.140743	-0.0237584	Segregatonin levels is altered in serum of SCZ patients (Krishnamurthy et al. 2013, https://doi.org/10.3109/15622975.2011.601759)
SCRN1	OID20542	Q12765	Inflammation	0.0842402	0.0563449	This gene was previously associated to BD (Wang et al. 2024, https://doi.org/10.1016/j.jad.2023.12.042)
SELPLG	OID20560	Q14242	Inflammation	-0.0134115	-0.0035809
SERPINB8	OID20630	P50452	Inflammation	-0.053746	-0.048027
SH2D1A	OID20514	O60880	Inflammation	0.107823	0.0227247
SHMT1	OID20714	P34896	Inflammation	0.0672816	0.109462
SIGLEC1	OID20690	Q9BZZ2	Inflammation	0.014	0.0142618
SIGLEC10	OID20537	Q96LC7	Inflammation	-0.0581655	0.0537629
SIRPB1	OID20739	O00241	Inflammation	-0.0339483	0.0693562	SIRPB1 was found up-regulated in the prefrontal cortex of SCZ patients (Gaikwad et al. 2009, https://onlinelibrary.wiley.com/doi/10.1111/gbb.12154#gbb12154-bib-0015 and Martins-de-Souza et al., 2009, https://onlinelibrary.wiley.com/doi/10.1111/gbb.12154#gbb12154-bib-0024)
SIT1	OID20462	Q9Y3P8	Inflammation	-0.0366494	0.0149584
SKAP2	OID20761	O75563	Inflammation	-0.212383	-0.0946528
SLAMF1	OID20496	Q13291	Inflammation	-0.0248253	0.0613247
SLAMF7	OID20602	Q9NQ25	Inflammation	-0.0667195	0.0679045
SLC39A5	OID20539	Q6ZMH5	Inflammation	-0.0648437	0.0283067
SMOC2	OID20730	Q9H3U7	Inflammation	0.00723448	0.0124461
SMPDL3A	OID20676	Q92484	Inflammation	0.0814322	-0.0332449
SPINK4	OID20509	O60575	Inflammation	0.186115	-0.00716067
SPINT2	OID20720	O43291	Inflammation	-0.059554	0.00625506
SPON1	OID20759	Q9HCB6	Inflammation	0.0830345	-0.0403663	SPON1 expression in brain was show to be able to reverse cognitive impairment and memory dysfunction in Alzheimer's Disease mouse model (https://pubmed.ncbi.nlm.nih.gov/32455709/). His down
SPRY2	OID20475	O43597	Inflammation	-0.000351724	0.0149528	This gene was previously found dysregulated in the DLPC of SCZ patients (Pillai 2008, https://doi.org/10.1371/journal.pone.0001784)
SRPK2	OID20502	P78362	Inflammation	0.061608	0.0383169
STX8	OID20531	Q9UNK0	Inflammation	0.0183943	0.175011
SULT2A1	OID20508	Q06520	Inflammation	0.140589	0.24661
TANK	OID20474	Q92844	Inflammation	0.0652207	-0.0653764
TBC1D5	OID20521	Q92609	Inflammation	-0.0363632	-0.0315472
TFF2	OID20787	Q03403	Inflammation	0.115578	0.0425652
TGFA	OID20600	P01135	Inflammation	0.0241241	0.0834045	Proteomic experiment previously identified a dysregulation of this protein in serum of BD patients (Xu et al. 2024, https://doi.org/10.1016/j.intimp.2024.111816)
TGFB1	OID20621	P01137	Inflammation	0.00275402	0.0235292
TIMP3	OID20684	P35625	Inflammation	0.0036908	0.00139775	A genetic association was found with SCZ (Hung et al. 2001 https://doi.org/10.1002/ajmg.1313)
TLR3	OID20612	O15455	Inflammation	-0.0524379	-0.121518	TLR3 was previously found down regulated in blood of schizophrenia patients (Weickert et al. 2024, https://doi.org/10.1093/schbul/sbad171)
TNF	OID20473	P01375	Inflammation	0.0984299	0.18609	TNF was previously found up-regulated in BD and SCZ patients serum (Rangel et al. 2024, https://doi.org/10.1186/s12977-024-00640-3)
TNFAIP8	OID20433	O95379	Inflammation	-0.00041954	-0.0278753
TNFRSF11A	OID20646	Q9Y6Q6	Inflammation	0.0674115	0.0686427
TNFRSF11B	OID20735	O00300	Inflammation	0.0546954	0.0117247
TNFRSF13B	OID20702	O14836	Inflammation	0.0583437	0.0117831
TNFRSF13C	OID20480	Q96RJ3	Inflammation	0.00715977	0.00716292
TNFRSF14	OID20783	Q92956	Inflammation	-0.0302966	0.0266472
TNFRSF4	OID20653	P43489	Inflammation	0.049592	0.0481831
TNFSF10	OID20611	P50591	Inflammation	0.0312747	-0.0162225
TNFSF11	OID20592	O14788	Inflammation	-0.0191793	0.0263573
TNFSF12	OID20624	O43508	Inflammation	-0.00997471	0.00889101
TNFSF13	OID20733	O75888	Inflammation	0.0224862	0.0457989	The surexpression of TNFSF13 was previously associated to SCZ (Catts et al. 2012, https://doi.org/10.1371/journal.pone.0035511)
TPP1	OID20750	O14773	Inflammation	-0.0106897	0.0311854
TPSAB1	OID20642	Q15661	Inflammation	0.0180897	-0.0249663
TPT1	OID20476	P13693	Inflammation	0.0270816	0.108738
TRAF2	OID20507	Q12933	Inflammation	0.0184299	0.0536348
TREM2	OID20731	Q9NZC2	Inflammation	-0.0550816	-0.0491056
TRIM21	OID20533	P19474	Inflammation	0.0441655	0.0760348
TRIM5	OID20526	Q9C035	Inflammation	0.0586138	0.149283
VASH1	OID20516	Q7L8A9	Inflammation	-0.0310989	0.0252787
VEGFA	OID20650	P15692	Inflammation	-0.0358322	0.0259775	Multiple study associated VEGFA to BD or SCZ (Castillo et al. 2020, https://doi.org/10.1016/j.psychres.2020.112781 and Feng et al. 2022, https://doi.org/10.3390/genes13112168)
VEGFD	OID20662	O43915	Inflammation	-0.101737	-0.0119112	VEGF was previously associated to cognitive impairments of chronic schizophrenia patients (Chukaew et al. 2022, https://doi.org/10.1002/npr2.12261)
WAS	OID20479	P42768	Inflammation	-0.0263563	0.292526	WAS is critical regulator of actin in the development of dendritic spines and synapses (https://pmc.ncbi.nlm.nih.gov/articles/PMC2414292/), process that are necessary for cognitive development and functions (https://pubmed.ncbi.nlm.nih.gov/21555405/)
WFIKKN2	OID20785	Q8TEU8	Inflammation	0.0832276	-0.0190034
WNT9A	OID20460	O14904	Inflammation	-0.00336552	-0.0324596
YTHDF3	OID20478	Q7Z739	Inflammation	0.0319161	0.0738775
